# Ecogenomics of key prokaryotes in the arctic ocean

**DOI:** 10.1101/2020.06.19.156794

**Authors:** Marta Royo-Llonch, Pablo Sánchez, Clara Ruiz-González, Guillem Salazar, Carlos Pedrós-Alió, Karine Labadie, Lucas Paoli, Tara Oceans Coordinators, Samuel Chaffron, Damien Eveillard, Eric Karsenti, Shinichi Sunagawa, Patrick Wincker, Lee Karp-Boss, Chris Bowler, Silvia G Acinas

## Abstract

The Arctic Ocean is a key player in the regulation of climate and at the same time is under increasing pressure as a result of climate change. Predicting the future of this ecosystem requires understanding of the responses of Arctic microorganisms to environmental change, as they are the main drivers of global biogeochemical cycles. However, little is known about the ecology and metabolic potential of active Arctic microbes. Here, we reconstructed a total of 3,550 metagenomic bins from 41 seawater metagenomes collected as part of the Tara Oceans expedition, covering five different Arctic Ocean regions as well as the sub-Arctic North Atlantic Ocean and including various depths and different seasons (spring to autumn). Of these bins, 530 could be classified as Metagenome Assembled Genomes (MAGs) and over 75% of them represented novel species. We describe their habitat range and environmental preferences, as well as their metabolic capabilities, building the most comprehensive dataset of uncultured bacterial and archaeal genomes from the Arctic Ocean to date. We found a prevalence of mixotrophs, while chemolithoautotrophs were mostly present in the mesopelagic Arctic Ocean during spring and autumn. Finally, the catalogue of Arctic MAGs was complemented with metagenomes and metatranscriptomes from the global ocean to identify the most active MAGs present exclusively in polar metagenomes. These polar MAGs, which display a range of metabolic strategies, might represent Arctic sentinels of climate change and should be considered in prospective studies of the future state of the Arctic Ocean.
