## Supplementary Tables for "Ecogenomics of key prokaryotes in the arctic ocean": RoyoLlonch_2020_Table_S02.txt

KO_ID	Gene_name	Gene_description	Pathway	Metabolism	KEGG_Module_1	KEGG_Module_2	KEGG_Module_3	KEGG_Module_4
K00855	PRK, prkB	phosphoribulokinase [EC:2.7.1.19]	Calvin Cycle	Carbon metabolism/autotrophic pathways	M00165	NA	NA	NA
K01601	rbcL	ribulose-bisphosphate carboxylase large chain [EC:4.1.1.39]	Calvin Cycle	Carbon metabolism/autotrophic pathways	M00165	NA	NA	NA
K01602	rbcS	ribulose-bisphosphate carboxylase small chain [EC:4.1.1.39]	Calvin Cycle	Carbon metabolism/autotrophic pathways	M00165	NA	NA	NA
K00198	cooS, acsA	anaerobic carbon-monoxide dehydrogenase catalytic subunit [EC:1.2.7.4]	Reductive acetyl-CoA pathway (Wood-Ljungdahl pathway)	Carbon metabolism/autotrophic pathways	M00377	NA	NA	NA
K14138	acsB	acetyl-CoA synthase [EC:2.3.1.169]	Reductive acetyl-CoA pathway (Wood-Ljungdahl pathway)	Carbon metabolism/autotrophic pathways	M00377	NA	NA	NA
K15023	acsE	5-methyltetrahydrofolate corrinoid/iron sulfur protein methyltransferase [EC:2.1.1.258]	Reductive acetyl-CoA pathway (Wood-Ljungdahl pathway)	Carbon metabolism/autotrophic pathways	M00377	NA	NA	NA
K09709	meh	3-methylfumaryl-CoA hydratase [EC:4.2.1.153]	3-Hydroxypropionate bi-cycle	Carbon metabolism/autotrophic pathways	M00376	NA	NA	NA
K14470	mct	2-methylfumaryl-CoA isomerase [EC:5.4.1.3]	3-Hydroxypropionate bi-cycle	Carbon metabolism/autotrophic pathways	M00376	NA	NA	NA
K14471	smtA1	succinyl-CoA:(S)-malate CoA-transferase subunit A [EC:2.8.3.22]	3-Hydroxypropionate bi-cycle	Carbon metabolism/autotrophic pathways	M00376	NA	NA	NA
K14472	smtB	succinyl-CoA:(S)-malate CoA-transferase subunit B [EC:2.8.3.22]	3-Hydroxypropionate bi-cycle	Carbon metabolism/autotrophic pathways	M00376	NA	NA	NA
K14469	acrylyl-red/3HPcoA dehydr/3HPCoA synt	acrylyl-CoA reductase (NADPH) / 3-hydroxypropionyl-CoA dehydratase / 3-hydroxypropionyl-CoA synthetase [EC:1.3.1.84 4.2.1.116 6.2.1.36]	3-Hydroxypropionate bi-cycle	Carbon metabolism/autotrophic pathways	M00376	NA	NA	NA
K14468	mcr	malonyl-CoA reductase / 3-hydroxypropionate dehydrogenase (NADP+) [EC:1.2.1.75 1.1.1.298]	3-Hydroxypropionate bi-cycle	Carbon metabolism/autotrophic pathways	M00376	NA	NA	NA
K15052	prpE	propionyl-CoA carboxylase [EC:6.4.1.3 2.1.3.15]	3-Hydroxypropionate bi-cycle	Carbon metabolism/autotrophic pathways	M00376	NA	NA	NA
K08691	mcl	malyl-CoA/(S)-citramalyl-CoA lyase [EC:4.1.3.24 4.1.3.25]	3-Hydroxypropionate bi-cycle|Ethylmalonyl pathway | Formaldehyde assimilation	Carbon metabolism/autotrophic pathways	M00376	M0073	M00346	NA
K01961	accC	acetyl-CoA carboxylase, biotin carboxylase subunit [EC:6.4.1.2 6.3.4.14]	3-Hydroxypropionate bi-cycle|Ethylmalonyl pathway | Formaldehyde assimilation	Carbon metabolism/autotrophic pathways	M00376	M00082	NA	NA
K15039	3HP dehydr	3-hydroxypropionate dehydrogenase (NADP+) [EC:1.1.1.298]	Hydroxypropionate-hydroxybutylate cycle	Carbon metabolism/autotrophic pathways	M00375	NA	NA	NA
K15018	3HPcoA synt	3-hydroxypropionyl-coenzyme A synthetase [EC:6.2.1.36]	Hydroxypropionate-hydroxybutylate cycle	Carbon metabolism/autotrophic pathways	M00375	NA	NA	NA
K15019	3HPcoA dehydr	3-hydroxypropionyl-coenzyme A dehydratase [EC:4.2.1.116]	Hydroxypropionate-hydroxybutylate cycle	Carbon metabolism/autotrophic pathways	M00375	NA	NA	NA
K15020	3HPcoA red	acryloyl-coenzyme A reductase [EC:1.3.1.84]	Hydroxypropionate-hydroxybutylate cycle	Carbon metabolism/autotrophic pathways	M00375	NA	NA	NA
K15017	mal/succ-coA red	malonyl-CoA/succinyl-CoA reductase (NADPH) [EC:1.2.1.75 1.2.1.76]	Hydroxypropionate-hydroxybutylate cycle/ Dicarboxylate-hydroxybutyrate cycle	Carbon metabolism/autotrophic pathways	M00374	M00375	NA	NA
K14534	abfD	4-hydroxybutyryl-CoA dehydratase / vinylacetyl-CoA-Delta-isomerase [EC:4.2.1.120 5.3.3.3]	Hydroxypropionate-hydroxybutylate cycle/ Dicarboxylate-hydroxybutyrate cycle	Carbon metabolism/autotrophic pathways	M00374	NA	NA	NA
K00244	frdA	fumarate reductase flavoprotein subunit [EC:1.3.5.4]	Reductive citrate cycle (rTCA cycle; Arnon-Buchanan cycle)	Carbon metabolism/autotrophic pathways	M00009	M00011	M00150	M00173
K00245	frdB	fumarate reductase iron-sulfur subunit [EC:1.3.5.4]	Reductive citrate cycle (rTCA cycle; Arnon-Buchanan cycle)	Carbon metabolism/autotrophic pathways	M00009	M00011	M00150	M00173
K15230	aclA	ATP-citrate lyase alpha-subunit [EC:2.3.3.8]	Reductive citrate cycle (rTCA cycle; Arnon-Buchanan cycle)	Carbon metabolism/autotrophic pathways	M00173	NA	NA	NA
K15231	aclB	ATP-citrate lyase beta-subunit [EC:2.3.3.8]	Reductive citrate cycle (rTCA cycle; Arnon-Buchanan cycle)	Carbon metabolism/autotrophic pathways	M00173	NA	NA	NA
K00177	korC, oorC	2-oxoglutarate ferredoxin oxidoreductase subunit gamma [EC:1.2.7.3]	Reductive citrate cycle (rTCA cycle; Arnon-Buchanan cycle)	Carbon metabolism/autotrophic pathways	M00009	M00011	M00173	M00620
K00176	korD, oorD	2-oxoglutarate ferredoxin oxidoreductase subunit delta [EC:1.2.7.3]	Reductive citrate cycle (rTCA cycle; Arnon-Buchanan cycle)	Carbon metabolism/autotrophic pathways	M00009	M00011	M00173	M00620
K00174	korA, oorA, oforA	2-oxoglutarate/2-oxoacid ferredoxin oxidoreductase subunit alpha [EC:1.2.7.3 1.2.7.11]	Reductive citrate cycle (rTCA cycle; Arnon-Buchanan cycle)	Carbon metabolism/autotrophic pathways	M00009	M00011	M00173	M00620
K00175	korB, oorB, oforB	2-oxoglutarate/2-oxoacid ferredoxin oxidoreductase subunit beta [EC:1.2.7.3 1.2.7.11]	Reductive citrate cycle (rTCA cycle; Arnon-Buchanan cycle)	Carbon metabolism/autotrophic pathways	M00009	M00011	M00173	M00620
K01595	ppc	PEP carboxylase [EC:4.1.1.31]	Reductive citrate cycle (rTCA cycle; Arnon-Buchanan cycle)	Carbon metabolism/autotrophic pathways	M00173	M00374	M00346	M00168
K03520	coxL, cutL	aerobic carbon-monoxide dehydrogenase large subunit [EC:1.2.5.3]	CO-Oxidation (C1 metabolism)	CO-Oxidation	NA	NA	NA	NA
K03519	coxM, cutM	aerobic carbon-monoxide dehydrogenase medium subunit [EC:1.2.5.3]	CO-Oxidation (C1 metabolism)	CO-Oxidation	NA	NA	NA	NA
K03518	coxS	aerobic carbon-monoxide dehydrogenase large subunit [EC:1.2.5.3]	CO-Oxidation (C1 metabolism)	CO-Oxidation	NA	NA	NA	NA
K18049	mpnS	methylphosphonate synthase [EC:1.13.11.73]	Phosphonate and phosphinate metabolism	Methane production	NA	NA	NA	NA
K00320	mer	5,10-methylenetetrahydromethanopterin reductase [EC:1.5.98.2]	C1 metabolism/Methanogenesis	Methane metabolism	M00567	NA	NA	NA
K00200	fwdA, fmdA	formylmethanofuran dehydrogenase subunit A [EC:1.2.7.12]	C1 metabolism/Methanogenesis	Methane metabolism	M00567	NA	NA	NA
K00201	fwdB, fmdB	formylmethanofuran dehydrogenase subunit B [EC:1.2.7.12]	C1 metabolism/Methanogenesis	Methane metabolism	M00567	NA	NA	NA
K00202	fwdC, fmdC	formylmethanofuran dehydrogenase subunit C [EC:1.2.7.12]	C1 metabolism/Methanogenesis	Methane metabolism	M00567	NA	NA	NA
K00672	ftr	formylmethanofuran--tetrahydromethanopterin N-formyltransferase [EC:2.3.1.101].	C1 metabolism/Methanogenesis	Methane metabolism	M00567	NA	NA	NA
K01895	acs	acetyl-CoA synthetase [EC:6.2.1.1]	C1 metabolism/Methanogenesis	Methane metabolism	M00567	NA	NA	NA
K04480	mtaB	methanol---5-hydroxybenzimidazolylcobamide Co-methyltransferase [EC:2.1.1.90]	C1 metabolism/Methanogenesis	Methane metabolism	M00356	NA	NA	NA
K00399	mcrA	methyl-coenzyme M reductase alpha subunit [EC:2.8.4.1]	Methanogenesis	Methane metabolism	M00356	M00357	M00563	M00567
K03390	hdrC	heterodisulfide reductase subunit C [EC:1.8.98.1]	C1 metabolism/Methanogenesis	Methane metabolism	M00356	M00357	M00563	M00567
K14083	mttB	trimethylamine---corrinoid protein Co-methyltransferase [EC:2.1.1.250]	C1 metabolism/Methanogenesis	Methane metabolism	M00563	NA	NA	NA
K00577	mtrA	tetrahydromethanopterin S-methyltransferase subunit A [EC:2.1.1.86]	C1 metabolism/Methanogenesis	Methane metabolism	M00357	M00567	NA	NA
K00584	mtrH	tetrahydromethanopterin S-methyltransferase subunit H [EC:2.1.1.86]	C1 metabolism/Methanogenesis	Methane metabolism	M00357	M00567	NA	NA
K05979	comB	2-phosphosulfolactate phosphatase [EC:3.1.3.71]	Coenzyme M biosynthesis	Methane metabolism	M00358	NA	NA	NA
K06034	comD	sulfopyruvate decarboxylase subunit alpha [EC:4.1.1.79]	Coenzyme M biosynthesis	Methane metabolism	M00358	NA	NA	NA
K08097	comA	phosphosulfolactate synthase [EC:4.4.1.19]	Coenzyme M biosynthesis	Methane metabolism	M00358	NA	NA	NA
K13039	comE	sulfopyruvate decarboxylase subunit beta [EC:4.1.1.79]	Coenzyme M biosynthesis	Methane metabolism	M00358	NA	NA	NA
K16157	mmoX	methane monooxygenase component A alpha chain [EC:1.14.13.25]	Methane oxidation	Methane metabolism	M00174	NA	NA	NA
K16158	mmoY	methane monooxygenase component A beta chain [EC:1.14.13.25]	Methane oxidation	Methane metabolism	M00174	NA	NA	NA
K16159	mmoZ	methane monooxygenase component A gamma chain [EC:1.14.13.25]	Methane oxidation	Methane metabolism	M00174	NA	NA	NA
K16160	mmoB	methane monooxygenase regulatory protein B	Methane oxidation	Methane metabolism	M00174	NA	NA	NA
K16161	mmoC	methane monooxygenase component C [EC:1.14.13.25]	Methane oxidation	Methane metabolism	M00174	NA	NA	NA
K16162	mmoD	methane monooxygenase component D	Methane oxidation	Methane metabolism	M00174	NA	NA	NA
K10944	pmoA-amoA	methane/ammonia monooxygenase subunit A [EC:1.14.18.3 1.14.99.39]	Nitrification|Methane oxidation	Nitrogen /Methene metabolism	M00528	M00804	M00174	NA
K10945	pmoB-amoB	methane/ammonia monooxygenase subunit B	Nitrification|Methane oxidation	Nitrogen /Methene metabolism	M00528	M00804	M00174	NA
K10946	pmoC-amoC	methane/ammonia monooxygenase subunit C	Nitrification|Methane oxidation	Nitrogen /Methene metabolism	M00528	M00804	M00174	NA
K02588	nifH	nitrogenase iron protein NifH [EC:1.18.6.1]	Nitrogen fixation	Nitrogen metabolism	M00175	NA	NA	NA
K02586	nifD	nitrogenase molybdenum-iron protein alpha chain [EC:1.18.6.1]	Nitrogen fixation	Nitrogen metabolism	M00175	NA	NA	NA
K02591	nifK	nitrogenase molybdenum-iron protein beta chain [EC:1.18.6.1]	Nitrogen fixation	Nitrogen metabolism	M00175	NA	NA	NA
K10535	hao	hydroxylamine dehydrogenase [EC:1.7.2.6]	Nitrification	Nitrogen metabolism	M00528	M00804	NA	NA
K20932	hydr synt	hydrazine synthase subunit [EC:1.7.2.7]	anaerobic ammonia oxidizers (anammox bacteria)	Nitrogen metabolism	Not determined	NA	NA	NA
K20933	hydr synt	hydrazine synthase subunit [EC:1.7.2.7]	anaerobic ammonia oxidizers (anammox bacteria)	Nitrogen metabolism	Not determined	NA	NA	NA
K20934	hydr synt	hydrazine synthase subunit [EC:1.7.2.7]	anaerobic ammonia oxidizers (anammox bacteria)	Nitrogen metabolism	Not determined	NA	NA	NA
K20935	hydr dehydr	hydrazine dehydrogenase [EC:1.7.2.8]	anaerobic ammonia oxidizers (anammox bacteria)	Nitrogen metabolism	Not determined	NA	NA	NA
K00370	narG, narZ, nxrA	nitrate reductase / nitrite oxidoreductase, alpha subunit [EC:1.7.5.1 1.7.99.-]	Nitrification|Denitrification|Dissimilatory nitrate reduction	Nitrogen metabolism	M00529	M00530	M00804	NA
K00371	narH, narY, nxrB	nitrate reductase / nitrite oxidoreductase, beta subunit [EC:1.7.5.1 1.7.99.-]	Nitrification|Denitrification|Dissimilatory nitrate reduction	Nitrogen metabolism	M00529	M00530	M00804	NA
K17877	NIT-6	nitrite reductase (NAD(P)H) [EC:1.7.1.4]	Assimilatory nitrate reduction	Nitrogen metabolism	NA	NA	NA	NA
K00366	nirA	ferredoxin-nitrite reductase [EC:1.7.7.1]	Assimilatory nitrate reduction	Nitrogen metabolism	NA	NA	NA	NA
K10534	NR	nitrate reductase (NAD(P)H) [EC:1.7.1.1 1.7.1.2 1.7.1.3]	Assimilatory nitrate reduction	Nitrogen metabolism	NA	NA	NA	NA
K00367	narB	ferredoxin-nitrate reductase [EC:1.7.7.2]	Assimilatory nitrate reduction	Nitrogen metabolism	M00531	NA	NA	NA
K00360	nasB	assimilatory nitrate reductase electron transfer subunit [EC:1.7.99.4]	Assimilatory nitrate reduction	Nitrogen metabolism	NA	NA	NA	NA
K00372	nasA	assimilatory nitrate reductase catalytic subunit [EC:1.7.99.4]	Assimilatory nitrate reduction	Nitrogen metabolism	M00531	NA	NA	NA
K00362	nirB	nitrite reductase (NADH) large subunit [EC:1.7.1.15]	Dissimilatory nitrite reduction	Nitrogen metabolism	M00530	NA	NA	NA
K00363	nirD	nitrite reductase (NADH) small subunit [EC:1.7.1.15]	Dissimilatory nitrite reduction	Nitrogen metabolism	M00530	NA	NA	NA
K03385	nrfA	nitrite reductase (cytochrome c-552) [EC:1.7.2.2]	Dissimilatory nitrite reduction	Nitrogen metabolism	M00530	NA	NA	NA
K15876	nrfH	cytochrome c nitrite reductase small subunit	Dissimilatory nitrite reduction	Nitrogen metabolism	M00530	NA	NA	NA
K00368	nirK	nitrite reductase (NO-forming) [EC:1.7.2.1]	Denitrification	Nitrogen metabolism	M00529	NA	NA	NA
K15864	nirS	nitrite reductase (NO-forming) / hydroxylamine reductase [EC:1.7.2.1 1.7.99.1]	Denitrification	Nitrogen metabolism	M00529	NA	NA	NA
K04561	norB	nitric oxide reductase subunit B [EC:1.7.2.5]	Denitrification	Nitrogen metabolism	M00529	NA	NA	NA
K02305	norC	nitric oxide reductase subunit C	Denitrification	Nitrogen metabolism	M00529	NA	NA	NA
K00376	nosZ	nitrous-oxide reductase [EC:1.7.2.4]	Denitrification	Nitrogen metabolism	M00529	NA	NA	NA
K15877	CYP55	fungal nitric oxide reductase [EC:1.7.1.14]	Denitrification	Nitrogen metabolism	M00529	NA	NA	NA
K00374	narI, narV	nitrate reductase gamma subunit [EC:1.7.5.1 1.7.99.-]	Denitrification|Dissimilatory nitrate reduction	Nitrogen metabolism	M00529	M00530	NA	NA
K02567	napA	periplasmic nitrate reductase NapA [EC:1.7.99.-]	Denitrification|Dissimilatory nitrate reduction	Nitrogen metabolism	M00529	M00530	NA	NA
K02568	napB	cytochrome c-type protein NapB	Denitrification|Dissimilatory nitrate reduction	Nitrogen metabolism	M00529	M00530	NA	NA
K17222	soxA	sulfur-oxidizing protein SoxA	Thiosulfate oxidation by SOX complex	Sulfur metabolism	M00595	NA	NA	NA
K17223	soxX	sulfur-oxidizing protein SoxX	Thiosulfate oxidation by SOX complex	Sulfur metabolism	M00595	NA	NA	NA
K17224	soxB	sulfur-oxidizing protein SoxB	Thiosulfate oxidation by SOX complex	Sulfur metabolism	M00595	NA	NA	NA
K17225	soxC	sulfane dehydrogenase subunit SoxC	Thiosulfate oxidation by SOX complex	Sulfur metabolism	M00595	NA	NA	NA
K17226	soxY	sulfur-oxidizing protein SoxY	Thiosulfate oxidation by SOX complex	Sulfur metabolism	M00595	NA	NA	NA
K17227	soxZ	sulfur-oxidizing protein SoxZ	Thiosulfate oxidation by SOX complex	Sulfur metabolism	M00595	NA	NA	NA
K05301	sulfite deh.	sulfite dehydrogenase [EC:1.8.2.1]	Sulfite oxidation	Sulfur metabolism	NA	NA	NA	NA
K00387	SUOX	sulfite oxidase [EC:1.8.3.1]	Sulfite oxidation	Sulfur metabolism	NA	NA	NA	NA
K00957	cysD	sulfate adenylyltransferase subunit 2 [EC:2.7.7.4]	Assimilatory sulfate reduction, sulfate => H2S; Dissimilatory sulfate reduction, sulfate => H2S	Sulfur metabolism	M00176	NA	NA	NA
K00956	cysN	sulfate adenylyltransferase subunit 1 [EC:2.7.7.4]	Assimilatory sulfate reduction, sulfate => H2S ; Dissimilatory sulfate reduction, sulfate => H2S	Sulfur metabolism	NA	NA	NA	NA
K00958	sat, met3	sulfate adenylyltransferase [EC:2.7.7.4]	Assimilatory sulfate reduction, sulfate => H2S ; Dissimilatory sulfate reduction, sulfate => H2S	Sulfur metabolism	NA	NA	NA	NA
K00394	aprA	adenylylsulfate reductase, subunit A [EC:1.8.99.2]	Dissimilatory sulfate reduction	Sulfur metabolism	M00596	NA	NA	NA
K00395	aprB	adenylylsulfate reductase, subunit B [EC:1.8.99.2]	Dissimilatory sulfate reduction	Sulfur metabolism	M00596	NA	NA	NA
K11180	dsrA	dissimilatory sulfite reductase alpha subunit [EC:1.8.99.5]	Dissimilatory sulfate reduction	Sulfur metabolism	M00596	NA	NA	NA
K11181	dsrB	dissimilatory sulfite reductase beta subunit [EC:1.8.99.5]	Dissimilatory sulfate reduction	Sulfur metabolism	M00596	NA	NA	NA
K18008	hydA	[NiFe] hydrogenase small subunit [EC:1.12.2.1]	H2 oxidation	H2 oxidation	Not determined	NA	NA	NA
K00436	hoxH	NAD-reducing hydrogenase large subunit [EC:1.12.1.2]	H2 oxidation	H2 oxidation	Not determined	NA	NA	NA
K00440	frhA	coenzyme F420 hydrogenase subunit alpha [EC:1.12.98.1]	H2 oxidation/methene metabolism	H2 oxidation	Not determined	NA	NA	NA
COG0804	ureC	Urease alpha-subunit [3.5.1.5]	Urea metabolism	Urea metabolism	NA	NA	NA	NA
COG0831	ureA	Urease gamma-subunit [3.5.1.5]	Urea metabolism	Urea metabolism	NA	NA	NA	NA
COG0832	ureB	Urease beta-subunit [3.5.1.5]	Urea metabolism	Urea metabolism	NA	NA	NA	NA
COG0829	ureH	Urease accessory protein	Urea metabolism	Urea metabolism	NA	NA	NA	NA
COG0378	hypB	Nitrite-binding GTPase for urease/hydrogenase expression and maturation	Urea metabolism	Urea metabolism	NA	NA	NA	NA
PF02461	amoA	ammonia monooxygenase	Nitrification|Methane oxidation	Nitrogen /Methene metabolism	NA	NA	NA	NA
PF01774	ureD	Urease accessory protein	Nitrification	Nitrogen metabolism	NA	NA	NA	NA
PF00449	ureC	Urease alpha-subunit [3.5.1.5]	Nitrification	Nitrogen metabolism	NA	NA	NA	NA
COG4770	pccA	Acetyl/Propionyl-CoA carboxylase	3-hydroxypropionate / 4-hydrobutyrate pathway	Carbon metabolism/autotrophic pathways	NA	NA	NA	NA
COG2185	sbm	Methylmalonyl-CoA mutase	3-hydroxypropionate / 4-hydrobutyrate pathway	Carbon metabolism/autotrophic pathways	NA	NA	NA	NA
COG1884	sbm	Methylmalonyl-CoA mutase	3-hydroxypropionate / 4-hydrobutyrate pathway	Carbon metabolism/autotrophic pathways	NA	NA	NA	NA
