## Supplementary Tables for "Ecogenomics of key prokaryotes in the arctic ocean": RoyoLlonch_2020_Table_S03.xlsx

### Sheet: Sheet1
BINID	Rubisco +/- PRK	Large Rubisco Form	ABC_PFAM	Description	Counts	Metabolism	Genome completeness	Total number of PFAM domains	Energy gene	Energy gene description	Energy gene metabolic pathway
TOA-bin-100	RU+PRK	Form I	PF00005	ABC transporter	19	Photosynthetic/Mixotroph	75.11	28	hypB	Nitrite-binding GTPase for urease/hydrogenase expression and maturation	Urea metabolism
Cyanobacteria			PF00664	ABC transporter transmembrane region	5				ureABCDH	Urease [3.5.1.5]	Urea metabolism
			PF01061	ABC-2 type transporter	1				sat,met3	sulfate adenylyltransferase [EC:2.7.7.4]	Ass. sulfate red.|Diss. Sulfate red.
			PF12848	ABC transporter	1
			PF12974	ABC transporter, phosphonate, periplasmic substrate-binding protein	1
			PF16326	ABC transporter C-terminal domain	1
TOA-bin-1345	RU	Form IV	PF00005	ABC transporter	37	Mixotroph	88.89	56	cysD	sulfate adenylyltransferase subunit 2 [EC:2.7.7.4]	Ass. sulfate red.|Diss. Sulfate red.
Actinobacteria			PF00664	ABC transporter transmembrane region	1				coxMLS	aerobic carbon-monoxide dehydrogenase	CO Oxidation
			PF00950	ABC 3 transport family	2				mttB	trimethylamine---corrinoid protein Co-methyltransferase	C1 metabolism/Methanogenesis
			PF01061	ABC-2 type transporter	5
			PF02608	ABC transporter substrate-binding protein PnrA-like	2
			PF03109	ABC1 family	1
			PF04069	Substrate binding domain of ABC-type glycine betaine transport system	3
			PF12730	ABC-2 family transporter protein	2
			PF12848	ABC transporter	2
			PF16326	ABC transporter C-terminal domain	1
TOA-bin-1423	RU+PRK	Form I	PF00005	ABC transporter	29	Mixotroph	81.6	46	nirD	nitrite reductase (NADH) small subunit [EC:1.7.1.15]	Diss. nitrite red.
Gammaproteobacteria			PF00664	ABC transporter transmembrane region	3				aprAB	adenylylsulfate reductase	Diss. sulfate red.
			PF00950	ABC 3 transport family	1				sat, met3	sulfate adenylyltransferase [EC:2.7.7.4]	Ass. sulfate red.|Diss. Sulfate red.
			PF01061	ABC-2 type transporter	1
			PF02608	ABC transporter substrate-binding protein PnrA-like	1
			PF03109	ABC1 family	1
			PF04069	Substrate binding domain of ABC-type glycine betaine transport system	7
			PF12848	ABC transporter	2
			PF16326	ABC transporter C-terminal domain	1
TOA-bin-1796	RU	NA	PF00005	ABC transporter	28	Mixotroph	75.55	33	ureAB	Urease	Urea metabolism
UBA8248			PF00664	ABC transporter transmembrane region	1				coxS	aerobic carbon-monoxide dehydrogenase large subunit [EC:1.2.5.3]	CO Oxidation
			PF01061	ABC-2 type transporter	1				mer	5,10-methylenetetrahydromethanopterin reductase	C1 metabolism/Methanogenesis
			PF09822	ABC-type uncharacterized transport system	1
			PF12730	ABC-2 family transporter protein	1
			PF12974	ABC transporter, phosphonate, periplasmic substrate-binding protein	1
TOA-bin-1802	RU+PRK	Form IV-like	PF00005	ABC transporter	10	Mixotroph	89.59	15	soxY	sulfur-oxidizing protein SoxY	Thiosulfate ox. SOX
Gammaproteobacteria			PF00664	ABC transporter transmembrane region	1
			PF01061	ABC-2 type transporter	1
			PF03109	ABC1 family	1
			PF09822	ABC-type uncharacterized transport system	1
			PF12679	ABC-2 family transporter protein	1
TOA-bin-2018	RU+PRK	Form I	PF00005	ABC transporter	33	Mixotroph	91.63	49	cysD	sulfate adenylyltransferase subunit 2 [EC:2.7.7.4]	Ass. sulfate red.|Diss. Sulfate red.
Alphaproteobacteria			PF00664	ABC transporter transmembrane region	4				sat, met3	sulfate adenylyltransferase [EC:2.7.7.4]	Ass. sulfate red.|Diss. Sulfate red.
			PF00950	ABC 3 transport family	1				soxACXZ	sulfur-oxidizing protein	Thiosulfate ox. SOX
			PF01061	ABC-2 type transporter	2
			PF03109	ABC1 family	1
			PF09822	ABC-type uncharacterized transport system	1
			PF12679	ABC-2 family transporter protein	1
			PF12698	ABC-2 family transporter protein	1
			PF12848	ABC transporter	3
			PF16326	ABC transporter C-terminal domain	2
TOA-bin-2396	RU	Form IV	PF00005	ABC transporter	34	Mixotroph	85.68	46	cysD	sulfate adenylyltransferase subunit 2 [EC:2.7.7.4]	Ass. sulfate red.|Diss. Sulfate red.
Actinobacteria			PF00664	ABC transporter transmembrane region	1				PR	Green-light absorbing proteorhodopsin	Photohet. green
			PF01061	ABC-2 type transporter	1
			PF02608	ABC transporter substrate-binding protein PnrA-like	2
			PF03109	ABC1 family	1
			PF09818	Predicted ATPase of the ABC class	1
			PF09819	ABC-type cobalt transport system, permease component	1
			PF12730	ABC-2 family transporter protein	1
			PF12848	ABC transporter	3
			PF16326	ABC transporter C-terminal domain	1
TOA-bin-2953	RU	Form IV	PF00005	ABC transporter	105	Mixotroph	67.09	134	hypB	Nitrite-binding GTPase for urease/hydrogenase expression and maturation	Urea metabolism
Alphaproteobacteria			PF00664	ABC transporter transmembrane region	4				ureABCH	Urease	Urea metabolism
			PF00950	ABC 3 transport family	3				nirDB	nitrite reductase (NADH) large subunit [EC:1.7.1.15]	Diss. nitrite red.
			PF01061	ABC-2 type transporter	2				nasA	assimilatory nitrate reductase catalytic subunit [EC:1.7.99.4]	Ass. nitrate red.
			PF02608	ABC transporter substrate-binding protein PnrA-like	3				sat, met3	sulfate adenylyltransferase [EC:2.7.7.4]	Ass. sulfate red.|Diss. Sulfate red.
			PF03109	ABC1 family	2				coxSML	aerobic carbon-monoxide dehydrogenase	CO Oxidation
			PF04069	Substrate binding domain of ABC-type glycine betaine transport system	6				soxABCDXYZ	sulfur-oxidizing protein	Thiosulfate ox. SOX
			PF09818	Predicted ATPase of the ABC class	3				ureD	Urease accessory protein	Urea metabolism
			PF12848	ABC transporter	2				mttB	trimethylamine---corrinoid protein Co-methyltransferase	C1 metabolism/Methanogenesis
			PF12974	ABC transporter, phosphonate, periplasmic substrate-binding protein	2
			PF16326	ABC transporter C-terminal domain	2
TOA-bin-3033	RU	Form IV	PF00005	ABC transporter	27	Mixotroph	93.51	49	hypB	Nitrite-binding GTPase for urease/hydrogenase expression and maturation	Urea metabolism
Gammaproteobacteria			PF00664	ABC transporter transmembrane region	4				ureABCH	Urease	Urea metabolism
			PF01061	ABC-2 type transporter	3				sat, met3	sulfate adenylyltransferase [EC:2.7.7.4]	Ass. sulfate red.|Diss. Sulfate red.
			PF03109	ABC1 family	3				coxSM	aerobic carbon-monoxide dehydrogenase	CO Oxidation
			PF03886	ABC-type transport auxiliary lipoprotein component	2				ureD	Urease accessory protein	Urea metabolism
			PF04069	Substrate binding domain of ABC-type glycine betaine transport system	1				mer	5,10-methylenetetrahydromethanopterin reductase	C1 metabolism/Methanogenesis
			PF04392	ABC transporter substrate binding protein	1
			PF09822	ABC-type uncharacterized transport system	1
			PF12679	ABC-2 family transporter protein	1
			PF12698	ABC-2 family transporter protein	1
			PF12848	ABC transporter	2
			PF13346	ABC-2 family transporter protein	1
			PF16326	ABC transporter C-terminal domain	2
TOA-bin-3056	RU	Form IV	PF00005	ABC transporter	30	Mixotroph	95.53	51	hypB	Nitrite-binding GTPase for urease/hydrogenase expression and maturation	Urea metabolism
Gammaproteobacteria			PF00664	ABC transporter transmembrane region	5				ureABCH	Urease gamma-subunit [3.5.1.5]	Urea metabolism
			PF01061	ABC-2 type transporter	1				aprAB	adenylylsulfate reductase	Diss. sulfate red.
			PF03109	ABC1 family	2				sat, met3	sulfate adenylyltransferase [EC:2.7.7.4]	Ass. sulfate red.|Diss. Sulfate red.
			PF03886	ABC-type transport auxiliary lipoprotein component	1				dsrAB	dissimilatory sulfite reductase	Diss. sulfate red.
			PF09818	Predicted ATPase of the ABC class	1				soxABXYZ	sulfur-oxidizing protein	Thiosulfate ox. SOX
			PF09822	ABC-type uncharacterized transport system	2				ureD	Urease accessory protein	Urea metabolism
			PF12679	ABC-2 family transporter protein	2				fwdQBC, fmdABC	formylmethanofuran dehydrogenase	C1 metabolism/Methanogenesis
			PF12698	ABC-2 family transporter protein	1				ftr	formylmethanofuran--tetrahydromethanopterin N-formyltransferase	C1 metabolism/Methanogenesis
			PF12848	ABC transporter	4
			PF16326	ABC transporter C-terminal domain	2
TOA-bin-3336	RU	Form III-a	PF00005	ABC transporter	14	Heterotrophic	97.09	19
Crenarchaeota			PF01061	ABC-2 type transporter	1
			PF12679	ABC-2 family transporter protein	3
			PF12698	ABC-2 family transporter protein	1
TOA-bin-3540	RU+PRK	Form II	PF00005	ABC transporter	27	Mixotroph	93.15	41	cysD	sulfate adenylyltransferase subunit 2 [EC:2.7.7.4]	Ass. sulfate red.|Diss. Sulfate red.
Gammaproteobacteria			PF00664	ABC transporter transmembrane region	1				mttB	trimethylamine---corrinoid protein Co-methyltransferase	C1 metabolism/Methanogenesis
			PF00950	ABC 3 transport family	1
			PF01061	ABC-2 type transporter	3
			PF02608	ABC transporter substrate-binding protein PnrA-like	2
			PF03109	ABC1 family	1
			PF04069	Substrate binding domain of ABC-type glycine betaine transport system	2
			PF12848	ABC transporter	2
			PF12974	ABC transporter, phosphonate, periplasmic substrate-binding protein	1
			PF16326	ABC transporter C-terminal domain	1
TOA-bin-430	RU	Form IV	PF00005	ABC transporter	63	Mixotroph	72.53	97	cysND	sulfate adenylyltransferase	Ass. sulfate red.|Diss. Sulfate red.
Latescibacterota			PF00664	ABC transporter transmembrane region	9				napA	periplasmic nitrate reductase NapA [EC:1.7.99.-]	Denitrification|Diss. nitrate red.
			PF00950	ABC 3 transport family	2				nrfA	nitrite reductase (cytochrome c-552) [EC:1.7.2.2]	Diss. nitrite red.
			PF01061	ABC-2 type transporter	1				coxSM	aerobic carbon-monoxide dehydrogenase large subunit [EC:1.2.5.3]	CO Oxidation
			PF03886	ABC-type transport auxiliary lipoprotein component	1
			PF04069	Substrate binding domain of ABC-type glycine betaine transport system	1
			PF06182	ABC-2 family transporter protein	2
			PF09818	Predicted ATPase of the ABC class	2
			PF09822	ABC-type uncharacterized transport system	2
			PF12679	ABC-2 family transporter protein	4
			PF12848	ABC transporter	6
			PF12974	ABC transporter, phosphonate, periplasmic substrate-binding protein	1
			PF13346	ABC-2 family transporter protein	1
			PF16326	ABC transporter C-terminal domain	2
TOA-bin-455	RU	Form IV	PF00005	ABC transporter	27	Mixotroph	76.04	40	aprAB	adenylylsulfate reductase	Diss. sulfate red.
Alphaproteobacteria			PF00664	ABC transporter transmembrane region	3				sat, met3	sulfate adenylyltransferase [EC:2.7.7.4]	Ass. sulfate red.|Diss. Sulfate red.
			PF00950	ABC 3 transport family	1				coxSML	aerobic carbon-monoxide dehydrogenase	CO Oxidation
			PF01061	ABC-2 type transporter	1
			PF03109	ABC1 family	2
			PF09822	ABC-type uncharacterized transport system	2
			PF12679	ABC-2 family transporter protein	1
			PF12848	ABC transporter	1
			PF12974	ABC transporter, phosphonate, periplasmic substrate-binding protein	1
			PF16326	ABC transporter C-terminal domain	1
TOA-bin-792	RU	Form IV	PF00005	ABC transporter	51	Mixotroph	81.59	83	nirD	nitrite reductase (NADH) small subunit [EC:1.7.1.15]	Diss. nitrite red.
Latescibacterota			PF00664	ABC transporter transmembrane region	12				sat, met3	sulfate adenylyltransferase [EC:2.7.7.4]	Ass. sulfate red.|Diss. Sulfate red.
			PF00950	ABC 3 transport family	1				coxSM	aerobic carbon-monoxide dehydrogenase	CO Oxidation
			PF01061	ABC-2 type transporter	1
			PF02608	ABC transporter substrate-binding protein PnrA-like	1
			PF04069	Substrate binding domain of ABC-type glycine betaine transport system	1
			PF05975	Bacterial ABC transporter protein EcsB	1
			PF06182	ABC-2 family transporter protein	2
			PF06541	Putative ABC-transporter type IV	1
			PF09818	Predicted ATPase of the ABC class	1
			PF09822	ABC-type uncharacterized transport system	1
			PF12679	ABC-2 family transporter protein	2
			PF12848	ABC transporter	2
			PF12974	ABC transporter, phosphonate, periplasmic substrate-binding protein	2
			PF13748	ABC transporter transmembrane region	1
			PF16296	N-terminal of TM subunit in PBP-dependent ABC transporters	1
			PF16326	ABC transporter C-terminal domain	2
