## Supplementary Tables for "Ecogenomics of key prokaryotes in the arctic ocean": RoyoLlonch_2020_Table_S04.txt

Station.label.num	PANGAEA.sample.id	Station.label	Layer	polar	lower.size.fraction	upper.size.fraction	Event.date	Latitude	Longitude	Depth.nominal	Ocean.region	Temperature	Oxygen	ChlorophyllA	Carbon.total	Salinity	Gradient.Surface.temp.SST.	Fluorescence	CO3	HCO3	Density	PO4	PAR.PC	NO3	Si	Alkalinity.total	Ammonium.5m	Depth.Mixed.Layer	Lyapunov	NO2	Depth.Min.O2	NO2NO3	Nitracline	Brunt.V.is.l.	Iron.5m	Depth.Max.O2	Okubo.Weiss	Residence.time	MP.biome	BG.province	OS.region	Sea.ice.conc	Season	Moon.phase.nominal	Moon.phase.proportion	Age.days	DAYLENGTH	Arctic.subArctic.regions
TARA_025_DCM	TARA_E500000331	TARA_025	DCM	non polar	0,22	1,6	2009-11-23T13:52	39,3991	19,3997	50	[MS] Mediterranean Sea (MRGID:1905)	15,181967	229,908917	0,134028	NA	38,489083	2,035	1,845	NA	NA	28,626442	NA	NA	NA	1,354	NA	0,002326648	31	0	0,1055	785	0,3595	NA	44	0,001387952	39	0,369749	0	Westerlies Biome	[MEDI] Mediterranean Sea, Black Sea Province (MRGID:21465)	[MS] Mediterranean Sea (MRGID:1905)	0	autumn	ascending	0.37	120	NA	NA
TARA_025_SRF	TARA_E500000178	TARA_025	SRF	non polar	0,22	1,6	2009-11-23T09:12	39,3888	19,3905	5	[MS] Mediterranean Sea (MRGID:1905)	18,319192	217,809833	0,104797	NA	38,185333	2,0091	1,465	NA	NA	27,633617	0,00525	NA	NA	1,0505	NA	0,002326648	30	0	0,00425	174	0,03525	NA	41	0,001387952	37	0,369749	0	Westerlies Biome	[MEDI] Mediterranean Sea, Black Sea Province (MRGID:21465)	[MS] Mediterranean Sea (MRGID:1905)	0	autumn	ascending	0.37	120	NA	NA
TARA_032_DCM	TARA_A100001037	TARA_032	DCM	non polar	0,22	1,6	2010-01-11T14:17	23,4183	37,245	80	[RS] Red Sea (MRGID:4264)	26,12925	181,501	0,1566	0,0082	40,187042	0,40845	1,2725	0,0427	0,0102	26,917092	0,025	NA	0,47262	0,85	0,0061	0,020147547	96	NA	0,01	202	NA	204	191	0,001387787	14	-0,014886	0	Coastal Biome	[REDS] Red Sea, Persian Gulf Province (MRGID:21474)	[RS] Red Sea (MRGID:4264)	0	winter	descending	0.13	120	NA	NA
TARA_032_SRF	TARA_A100001035	TARA_032	SRF	non polar	0,22	1,6	2010-01-11T07:21	23,36	37,2183	5	[RS] Red Sea (MRGID:4264)	25,811708	188,341917	0,085486	0,00435	39,7709	0,14872	1,11375	0,00405	0	26,698217	0,00875	NA	0,279747	0,8775	0	0,020147547	104	NA	0,01075	216	0	208	170	0,001387787	13	-0,014886	0	Coastal Biome	[REDS] Red Sea, Persian Gulf Province (MRGID:21474)	[RS] Red Sea (MRGID:4264)	0	winter	descending	0.13	120	NA	NA
TARA_041_DCM	TARA_B100000287	TARA_041	DCM	non polar	0,22	1,6	2010-03-30T10:56	14,5536	70,0128	60	[IO] Indian Ocean (MRGID:1904)	27,374181	164,440063	0,166581	0,01485	36,503531	0,22011	1,377813	0,0249	0,00665	23,734719	0,846	NA	0	3,5765	0,002	0,020277846	25	0,026178	0,2375	404	7,847	67	29	0,001387699	33	-0,412443	19,027778	Trades Biome	[MONS] Indian Monsoon Gyres Province (MRGID:21471)	[IO] Indian Ocean (MRGID:1904)	0	spring	full moon	1	120	NA	NA
TARA_041_SRF	TARA_B100000282	TARA_041	SRF	non polar	0,22	1,6	2010-03-30T02:47	14,6059	69,9776	5	[IO] Indian Ocean (MRGID:1904)	29,151544	187,306625	0,092377	0,001	36,0499	0,25556	0,965625	0,00075	0	22,799819	0,1565	NA	0	1,3865	0	0,020277846	25	0,026178	0,007	450	0,057	74	79	0,001387699	24	-0,412443	19,027778	Trades Biome	[MONS] Indian Monsoon Gyres Province (MRGID:21471)	[IO] Indian Ocean (MRGID:1904)	0	spring	full moon	1	120	NA	NA
TARA_056_MES	TARA_B100000378	TARA_056	MES	non polar	0,22	3	2010-06-26T07:12:30	-15,3379	43,2948	1000	[IO] Indian Ocean (MRGID:1904)	6,195775	88,88975	0	NA	34,8293	0,44091	2,2275	NA	NA	27,4047	NA	NA	NA	NA	NA	0,011774442	82	NA	NA	985	NA	NA	93	0,001008999	22	0,887425	1,25	Coastal Biome	[EAFR] Eastern Africa Coastal Province (MRGID:21473)	[IO] Indian Ocean (MRGID:1904)	0	winter	full moon	1	120	NA	NA
TARA_056_SRF	TARA_B000000609	TARA_056	SRF	non polar	0,22	3	2010-06-26T07:05	-15,3424	43,2965	5	[IO] Indian Ocean (MRGID:1904)	27,296125	193,165	0,098701	NA	35,0302	0,44091	0,90125	NA	NA	22,646025	0	NA	2,149334	2,812112	NA	0,011774442	82	NA	0,016042	985	0	NA	93	0,001008999	22	0,887425	1,25	Coastal Biome	[EAFR] Eastern Africa Coastal Province (MRGID:21473)	[IO] Indian Ocean (MRGID:1904)	0	winter	full moon	1	120	NA	NA
TARA_065_DCM	TARA_B000000441	TARA_065	DCM	non polar	0,22	3	2010-07-12T11:03:22	-35,2421	26,3048	30	[IO] Indian Ocean (MRGID:1904)	21,72823	207,48285	0,177651	NA	35,451512	0,95635	1,20625	NA	NA	24,64465	NA	NA	NA	NA	NA	0,009926958	66	0,143321	NA	63	NA	NA	NA	0,000760815	13	4,780821	0	Coastal Biome	[EAFR] Eastern Africa Coastal Province (MRGID:21473)	[IO] Indian Ocean (MRGID:1904)	0	winter	ascending	0.01	120	NA	NA
TARA_065_MES	TARA_B000000460	TARA_065	MES	non polar	0,22	3	2010-07-12T06:46:23	-35,1889	26,2905	850	[IO] Indian Ocean (MRGID:1904)	8,33035	199,726	0	NA	34,630583	0,72208	1,5575	NA	NA	26,947583	NA	NA	NA	NA	NA	0,009926958	78	0,143321	NA	1186	NA	NA	88	0,000760815	679	4,780821	0	Coastal Biome	[EAFR] Eastern Africa Coastal Province (MRGID:21473)	[IO] Indian Ocean (MRGID:1904)	0	winter	ascending	0.01	120	NA	NA
TARA_065_SRF	TARA_B000000437	TARA_065	SRF	non polar	0,22	3	2010-07-12T05:59	-35,1728	26,2868	5	[IO] Indian Ocean (MRGID:1904)	21,76357	207,5812	0,176479	NA	35,449638	0,72208	1,197	NA	NA	24,629613	NA	NA	NA	NA	NA	0,009926958	78	0,143321	NA	1186	NA	NA	88	0,000760815	679	4,780821	0	Coastal Biome	[EAFR] Eastern Africa Coastal Province (MRGID:21473)	[IO] Indian Ocean (MRGID:1904)	0	winter	ascending	0.01	120	NA	NA
TARA_078_DCM	TARA_B100000530	TARA_078	DCM	non polar	0,22	3	2010-11-04T18:16:53	-30,1484	-43,2705	120	[SAO] South Atlantic Ocean (MRGID:1914)	19,32335	216,6547	0,16855	0,0064	36,27746	1,5442	1,943116	0,0343	0	25,920365	0	NA	0,085111	0,319	0,002	0,017718557	71	0,14819	0,053	160	0,104	166	4	0,000862562	42	0,053558	5,777778	Trades Biome	[SATL] South Atlantic Gyral Province (MRGID:21459)	[SAO] South Atlantic Ocean (MRGID:1914)	0	spring	descending	0.04	68	NA	NA
TARA_078_MES	TARA_B100000745	TARA_078	MES	non polar	0,22	3	2010-11-05T12:33:27	-30,1471	-43,2915	800	[SAO] South Atlantic Ocean (MRGID:1914)	5,823213	215,95475	0	0	34,355	1,6142	2,597631	0	0	27,076125	NA	NA	28,704078	NA	0	0,017718557	11	0,14819	NA	1116	NA	1115	7	0,000862562	885	0,053558	5,777778	Trades Biome	[SATL] South Atlantic Gyral Province (MRGID:21459)	[SAO] South Atlantic Ocean (MRGID:1914)	0	spring	descending	0.01	68	NA	NA
TARA_078_SRF	TARA_B100000524	TARA_078	SRF	non polar	0,22	3	2010-11-04T10:24	-30,1367	-43,2899	5	[SAO] South Atlantic Ocean (MRGID:1914)	20,07775	221,13845	0,066207	0,0054	36,32553	3,7648	1,674628	0,0027	0	25,754115	0	NA	0,025333	0,749	0	0,017718557	89	0,14819	0	600	0,026	580	197	0,000862562	887	0,053558	5,777778	Trades Biome	[SATL] South Atlantic Gyral Province (MRGID:21459)	[SAO] South Atlantic Ocean (MRGID:1914)	0	spring	descending	0.04	68	NA	NA
TARA_084_SRF	TARA_B100000780	TARA_084	SRF	polar	0,22	3	2011-01-03T11:05	-60,2287	-60,6476	5	[SO] Southern Ocean (MRGID:1907)	1,9034	338,526	0,207979	NA	33,7198	3,3784	2,105012	NA	NA	26,9578	1,723	NA	24,903191	16,55	NA	0,096893812	254	0,082884	0,266	553	25,3	75	69	8,83E-06	60	-0,48219	1,972222	Polar Biome	[ANTA] Antarctic Province (MRGID:21502)	[SO] Southern Ocean (MRGID:1907)	0	spring	descending	0.01	120	NA	NA
TARA_085_DCM	TARA_B100000795	TARA_085	DCM	polar	0,22	3	2011-01-06T19:34:21	-62,2231	-49,2139	90	[SO] Southern Ocean (MRGID:1907)	-0,792395	326,6803	0,289537	NA	34,36258	0,46757	2,471241	NA	NA	27,6286	2,309	NA	32,911358	81,82	NA	0,007686064	42	0,02576	0,06	191	31	177	55	0,000451463	17	-0,012327	19,777778	Polar Biome	[ANTA] Antarctic Province (MRGID:21502)	[SO] Southern Ocean (MRGID:1907)	0	summer	ascending	0.05	120	NA	NA
TARA_085_MES	TARA_B100000809	TARA_085	MES	polar	0,22	3	2011-01-07T10:39:47	-61,9689	-49,5017	790	[SO] Southern Ocean (MRGID:1907)	0,456763	203,7715	0	NA	34,6802	0,50692	3,420786	NA	NA	27,8267	2,614	NA	38,920763	83,35	NA	0,007686064	30	0,02576	0,018	869	36,37	869	33	0,000451463	27	-0,012327	19,777778	Polar Biome	[ANTA] Antarctic Province (MRGID:21502)	[SO] Southern Ocean (MRGID:1907)	0	summer	ascending	0.1	120	NA	NA
TARA_085_SRF	TARA_B100000787	TARA_085	SRF	polar	0,22	3	2011-01-06T10:38	-62,0385	-49,529	5	[SO] Southern Ocean (MRGID:1907)	0,73159	344,81235	0,276495	0,02675	34,327465	0,27081	2,220386	0,00375	0,0155	27,52175	2,1055	NA	29,73383	80,55	0	0,007686064	499	0,02576	0,1055	596	28,64	28	70	0,000451463	60	-0,012327	19,777778	Polar Biome	[ANTA] Antarctic Province (MRGID:21502)	[SO] Southern Ocean (MRGID:1907)	0	summer	ascending	0.05	120	NA	NA
TARA_111_DCM	TARA_B100000579	TARA_111	DCM	non polar	0,22	3	2011-05-31T20:28:10	-16,9587	-100,6751	90	[SPO] South Pacific Ocean (MRGID:1910)	19,783275	208,54895	0,207911	0,0035	35,69581	0,51854	2,047239	0,0141	0	25,354365	0,443	NA	0,85366	0,9285	0,0047	0,013075565	67	0,018781	0,203	233	1,2215	230	225	3,01E-06	70	-0,075767	34,305556	Trades Biome	[SPSG] South Pacific Subtropical Gyre Province, North and South (MRGID:21486)	[SPO] South Pacific Ocean (MRGID:1910)	0	autumn	descending	0.02	120	NA	NA
TARA_111_MES	TARA_B100000586	TARA_111	MES	non polar	0,22	3	2011-06-01T16:00:59	-16,9486	-100,6715	350	[SPO] South Pacific Ocean (MRGID:1910)	10,69894	4,7047	0,015423	0	34,7072	0,52069	3,306498	0	0	26,609085	NA	NA	29,923223	NA	0	0,013075565	75	0,018781	NA	327	NA	261	85	3,01E-06	13	-0,075767	34,305556	Trades Biome	[SPSG] South Pacific Subtropical Gyre Province, North and South (MRGID:21486)	[SPO] South Pacific Ocean (MRGID:1910)	0	autumn	new moon	0	120	NA	NA
TARA_111_SRF	TARA_B100000575	TARA_111	SRF	non polar	0,22	3	2011-05-31T14:25	-16,9601	-100,6335	5	[SPO] South Pacific Ocean (MRGID:1910)	22,78183	209,1003	0,154999	0,0027	35,98269	0,69721	1,775215	0,0041	0	24,742485	0,5	NA	3,149999	1,0325	0	0,013075565	73	0,018781	0,0415	332	2,676	260	83	3,01E-06	30	-0,075767	34,305556	Trades Biome	[SPSG] South Pacific Subtropical Gyre Province, North and South (MRGID:21486)	[SPO] South Pacific Ocean (MRGID:1910)	0	autumn	descending	0.02	120	NA	NA
TARA_132_DCM	TARA_B100001250	TARA_132	DCM	non polar	0,22	3	2011-10-05T00:59:03	31,5168	-159,046	115	[NPO] North Pacific Ocean (MRGID:1908)	15,321075	222,94125	0,158691	0,0099	34,39568	0,95762	1,910665	0,041	0	25,4389	0,1252	NA	0	4,4468	0,0055	0,022323498	48	0,043804	0,017	16	0,047	128	58	0,00081438	52	0,134524	0	Westerlies Biome	[NPST] North Pacific Subtropical and Polar Front Provinces (MRGID:21484)	[NPO] North Pacific Ocean (MRGID:1908)	0	autumn	ascending	0.64	120	NA	NA
TARA_132_MES	TARA_B100001245	TARA_132	MES	non polar	0,22	3	2011-10-05T20:45:47	31,528	-159,0224	550	[NPO] North Pacific Ocean (MRGID:1908)	6,634392	131,979417	0	0	33,991383	0,83732	3,06763	0	0	26,6805	NA	NA	28,302949	NA	0	0,022323498	47	0,043804	NA	646	NA	137	56	0,00081438	56	0,134524	0	Westerlies Biome	[NPST] North Pacific Subtropical and Polar Front Provinces (MRGID:21484)	[NPO] North Pacific Ocean (MRGID:1908)	0	autumn	ascending	0.64	120	NA	NA
TARA_132_SRF	TARA_B100001248	TARA_132	SRF	non polar	0,22	3	2011-10-04T17:46	31,5213	-158,9958	5	[NPO] North Pacific Ocean (MRGID:1908)	25,164595	197,7245	0,101563	0,0024	35,19025	0,28116	1,397096	0,0035	0	23,434915	0,0062	NA	0	2,4278	0	0,022323498	42	0,043804	0,002	1026	0,01	1055	52	0,00081438	50	0,134524	0	Westerlies Biome	[NPST] North Pacific Subtropical and Polar Front Provinces (MRGID:21484)	[NPO] North Pacific Ocean (MRGID:1908)	0	autumn	ascending	0.54	120	NA	NA
TARA_138_DCM	TARA_B100001996	TARA_138	DCM	non polar	0,22	3	2011-12-11T13:27:34	6,3378	-102,9538	60	[NPO] North Pacific Ocean (MRGID:1908)	17,291965	41,52515	0,219944	0,0132	34,664045	0,22659	2,388755	0,0475	0	25,194555	1,108	NA	25,65001	8,073	0,0089	0,013172547	42	0,020154	0,464	120	12,904	48	53	4,69E-06	14	-0,002795	0	Trades Biome	[PNEC] North Pacific Equatorial Countercurrent Province (MRGID:21488)	[NPO] North Pacific Ocean (MRGID:1908)	0	autumn	descending	0.99	120	NA	NA
TARA_138_MES	TARA_B100002003	TARA_138	MES	non polar	0,22	3	2011-12-11T20:37:22	6,3559	-103,0598	450	[NPO] North Pacific Ocean (MRGID:1908)	8,149894	1,013313	0	0,0018	34,608919	0,17526	3,439414	0	0	26,951444	3,155	NA	36,753654	52,9225	0	0,013172547	38	0,020154	0,0078	482	36,219	49	49	4,69E-06	15	-0,002795	0	Trades Biome	[PNEC] North Pacific Equatorial Countercurrent Province (MRGID:21488)	[NPO] North Pacific Ocean (MRGID:1908)	0	autumn	descending	0.99	120	NA	NA
TARA_138_SRF	TARA_B100001989	TARA_138	SRF	non polar	0,22	3	2011-12-10T14:08	6,3332	-102,9432	5	[NPO] North Pacific Ocean (MRGID:1908)	26,605515	196,2029	0,125361	0,0032	33,52041	0,37589	1,444322	0,0059	0	21,72899	0,1575	NA	0,803918	1,1855	0	0,013172547	45	0,020154	0,003	483	0,002	64	57	4,69E-06	13	-0,002795	0	Trades Biome	[PNEC] North Pacific Equatorial Countercurrent Province (MRGID:21488)	[NPO] North Pacific Ocean (MRGID:1908)	0	autumn	full moon	1	120	NA	NA
TARA_145_MES	TARA_B100001146	TARA_145	MES	non polar	0,22	3	2012-02-02T18:36:58	39,2392	-70,0343	590	[NAO] North Atlantic Ocean (MRGID:1912)	5,004169	232,660562	0	NA	34,963392	2,7923	2,860482	NA	NA	27,649883	NA	NA	19,964889	NA	NA	0,013130805	125	0,144593	NA	176	NA	92	100	0,000894599	696	-0,044917	3,472222	Westerlies Biome	[GFST] Gulf Stream Province (MRGID:21454)	[NAO] North Atlantic Ocean (MRGID:1912)	0	winter	ascending	0.72	24	NA	NA
TARA_145_SRF	TARA_B100001142	TARA_145	SRF	non polar	0,22	3	2012-02-02T11:52	39,2305	-70,0377	5	[NAO] North Atlantic Ocean (MRGID:1912)	13,993715	236,78925	0,169817	0,10205	35,12152	2,1983	2,515102	0,0266	0	26,282555	0,33275	NA	5,013141	2,41425	0,0164	0,013130805	128	0,144593	0,093	212	3,7925	105	100	0,000894599	1026	-0,044917	3,472222	Westerlies Biome	[GFST] Gulf Stream Province (MRGID:21454)	[NAO] North Atlantic Ocean (MRGID:1912)	0	winter	ascending	0.72	24	NA	NA
TARA_152_MES	TARA_B100001179	TARA_152	MES	non polar	0,22	3	2012-03-19T14:59:48	43,7182	-16,8714	800	[NAO] North Atlantic Ocean (MRGID:1912)	10,167675	174,851333	0	NA	35,570583	0,60333	2,708962	NA	NA	27,385592	NA	NA	17,58633	NA	NA	0,022559946	138	0,033926	NA	883	NA	922	922	0,000994762	13	-0,093316	6,083333	Westerlies Biome	[NAST-E] North Atlantic Subtropical Gyral Province (MRGID:21467)	[NAO] North Atlantic Ocean (MRGID:1912)	0	winter	descending	0.1	120	NA	NA
TARA_152_SRF	TARA_B100001173	TARA_152	SRF	non polar	0,22	3	2012-03-19T08:18	43,6792	-16,8344	5	[NAO] North Atlantic Ocean (MRGID:1912)	14,31675	242,8405	0,191493	NA	35,99167	0,63127	1,931107	NA	NA	26,88634	0,1595	NA	3,209219	1,236	NA	0,022559946	144	0,033926	0,3105	523	2,159	521	505	0,000994762	14	-0,093316	6,083333	Westerlies Biome	[NAST-E] North Atlantic Subtropical Gyral Province (MRGID:21467)	[NAO] North Atlantic Ocean (MRGID:1912)	0	winter	descending	0.1	120	NA	NA
TARA_155_DCM	TARA_B110000008	TARA_155	DCM	polar	0,22	3	2013-05-25T09:07:00	54,5451	-16,7943	40	[NAO] North Atlantic Ocean (MRGID:1912)	10,79018	266,473125	0,789471	0,0298	35,335155	0,28477	1,814179	0,0044	0,0121	27,07531	0,566253	14,280855	7,129639	3,554362	4,00E-04	0,007189205	31	0,101888	0,071	743	10,158	1021	32	0,000426156	16	0,157922	0	Westerlies Biome	[NADR] North Atlantic Drift Province (MRGID:21453)	[NAO] North Atlantic Ocean (MRGID:1912)	0	spring	full moon	1	57	16,53	North Atlantic
TARA_155_MES	TARA_B110000014	TARA_155	MES	polar	0,22	3	2013-05-24T13:15:00	54,5742	-16,8345	751	[NAO] North Atlantic Ocean (MRGID:1912)	8,923581	208,76175	0	NA	35,40565	0,34844	1,960961	NA	NA	27,460706	NA	0,000362	13,716288	NA	NA	0,007189205	343	0,101888	NA	773	NA	825	32	0,000426156	15	0,157922	0	Westerlies Biome	[NADR] North Atlantic Drift Province (MRGID:21453)	[NAO] North Atlantic Ocean (MRGID:1912)	0	spring	ascending	0.99	57	16,53	North Atlantic
TARA_155_SRF	TARA_B110000003	TARA_155	SRF	polar	0,22	3	2013-05-24T05:36:00	54,5305	-16,9377	5	[NAO] North Atlantic Ocean (MRGID:1912)	11,09547	271,064125	0,772148	0,1019	35,32522	0,54836	1,773811	0,01065	0,02345	27,01156	0,401861	178,103734	4,467439	0,967928	0,00735	0,007189205	64	0,101888	0,237125	720	8,035625	561	37	0,000426156	16	0,157922	0	Westerlies Biome	[NADR] North Atlantic Drift Province (MRGID:21453)	[NAO] North Atlantic Ocean (MRGID:1912)	0	spring	ascending	0.99	57	16,53	North Atlantic
TARA_158_DCM	TARA_B110001452	TARA_158	DCM	polar	0,22	3	2013-06-03T15:27:00	67,161	0,3964	25	[AO] Arctic Ocean (MRGID:1906)	6,73489	304,0473	0,764172	0,0482	35,15072	1,4377	1,946281	0,0165	0	27,572895	0,709183	30,74362	8,063879	4,95809	0,0021	0,023701385	10	0,121118	0,309	46	11,784	519	7	0,000599484	14	0,189385	0	Polar Biome	[ARCT] Atlantic Arctic Province (MRGID:21451)	[AO] Arctic Ocean (MRGID:1906)	0	spring	descending	0.23	120	24	Atlantic Arctic
TARA_158_MES	TARA_B110001454	TARA_158	MES	polar	0,22	3	2013-06-04T09:05:00	67,1675	0,2177	651	[AO] Arctic Ocean (MRGID:1906)	0,22498	295,31095	0	NA	34,90349	2,1369	NA	NA	NA	28,01768	NA	0,000362	14,950381	NA	NA	0,023701385	13	0,121118	NA	53	NA	768	18	0,000599484	15	0,189385	0	Polar Biome	[ARCT] Atlantic Arctic Province (MRGID:21451)	[AO] Arctic Ocean (MRGID:1906)	0	spring	descending	0.15	120	24	Atlantic Arctic
TARA_158_SRF	TARA_B110001450	TARA_158	SRF	polar	0,22	3	2013-06-03T07:31:00	67,141	0,2355	5	[AO] Arctic Ocean (MRGID:1906)	8,47447	311,7827	1,174328	0,1674	35,145165	0,2687	1,888199	0,02345	0,00185	27,314165	0,356899	207,933573	5,218798	4,012069	0	0,023701385	11	0,121118	0,13475	451	5,1155	1033	5	0,000599484	13	0,189385	0	Polar Biome	[ARCT] Atlantic Arctic Province (MRGID:21451)	[AO] Arctic Ocean (MRGID:1906)	0	spring	descending	0.23	120	24	Atlantic Arctic
TARA_163_MES	TARA_B110000196	TARA_163	MES	polar	0,22	3	2013-06-10T08:38:00	76,1246	1,3648	499	[AO] Arctic Ocean (MRGID:1906)	0,099535	315,37205	0	NA	34,94578	1,1058	2,250862	NA	NA	28,05824	NA	0,000227	13,010683	NA	NA	0,014557052	NA	0,058176	NA	104	NA	607	573	0,000874157	584	-0,007624	3,277778	Polar Biome	[BPLR] Boreal Polar Province (MRGID:21450)	[AO] Arctic Ocean (MRGID:1906)	0	spring	ascending	0.03	120	24	Atlantic Arctic
TARA_163_SRF	TARA_B110001469	TARA_163	SRF	polar	0,22	3	2013-06-09T07:39:00	76,1825	1,3918	5	[AO] Arctic Ocean (MRGID:1906)	1,899612	363,000813	2,780097	NA	34,888656	0,38918	2,258868	NA	NA	27,890469	0,290483	84,13911	4,980653	4,18531	NA	0,014557052	111	0,058176	0,101	91	2,7725	996	25	0,000874157	14	-0,007624	3,277778	Polar Biome	[BPLR] Boreal Polar Province (MRGID:21450)	[AO] Arctic Ocean (MRGID:1906)	0	spring	ascending	0.01	120	24	Atlantic Arctic
TARA_168_DCM	TARA_B110000046	TARA_168	DCM	polar	0,22	3	2013-07-01T12:34:00	72,5432	44,102	40	[AO] Arctic Ocean (MRGID:1906)	3,824545	326,3609	1,1063	0,1971	34,975345	0,92917	2,454789	0	0,0103	27,784685	0,098435	2,474629	0	1,135333	0,0094	0,006979311	19	0,011037	0,063	245	0,821	103	35	0,000430005	36	-0,011538	1,222222	Polar Biome	[BPLR] Boreal Polar Province (MRGID:21450)	[AO] Arctic Ocean (MRGID:1906)	0	summer	descending	0.37	0	24	Atlantic Arctic
TARA_168_SRF	TARA_B110000027	TARA_168	SRF	polar	0,22	3	2013-07-01T03:20:00	72,5128	44,0775	5	[AO] Arctic Ocean (MRGID:1906)	7,48766	299,0073	0,825342	0,217	34,92331	0,45599	2,102862	0,01695	0	27,289205	0	217,805071	0	1,725127	0,00275	0,006979311	15	0,011037	0	154	0,0595	244	31	0,000430005	35	-0,011538	1,222222	Polar Biome	[BPLR] Boreal Polar Province (MRGID:21450)	[AO] Arctic Ocean (MRGID:1906)	0	summer	descending	0.37	0	24	Atlantic Arctic
TARA_173_DCM	TARA_B110000091	TARA_173	DCM	polar	0,22	3	2013-07-08T11:00:00	78,9354	79,0604	35	[AO] Arctic Ocean (MRGID:1906)	-1,29785	348,000625	2,003142	1,3839	34,4561	0,84307	3,166069	0	0,0542	27,72345	0,209065	2,853256	4,427788	0,231772	0,0037	0,004081616	15	0	0,026	47	1,709	46	19	0,001215531	14	NA	4,833333	Polar Biome	[BPLR] Boreal Polar Province (MRGID:21450)	[AO] Arctic Ocean (MRGID:1906)	1.181.939.274	summer	new moon	0	0	24	Kara-Laptev
TARA_173_SRF	TARA_B110000090	TARA_173	SRF	polar	0,22	3	2013-07-08T04:12:00	78,9564	79,4201	5	[AO] Arctic Ocean (MRGID:1906)	-0,160312	385,28075	0,417069	0,43265	33,613775	0,84307	2,28495	0,00095	0,0218	26,994413	0,056871	161,90166	2,099614	0,273079	0,00325	0,004081616	15	0	0,0015	47	0,441	46	19	0,001215531	14	NA	4,833333	Polar Biome	[BPLR] Boreal Polar Province (MRGID:21450)	[AO] Arctic Ocean (MRGID:1906)	530.974.521	summer	new moon	0	0	24	Kara-Laptev
TARA_175_SRF	TARA_B110000114	TARA_175	SRF	polar	0,22	3	2013-07-10T03:58:00	79,2233	66,3435	5	[AO] Arctic Ocean (MRGID:1906)	1,365705	369,289812	1,019477	0,21605	34,264755	1,0604	2,134432	0,01385	0,0054	27,429195	0,063634	79,822933	2,150477	0,523062	0,01165	0,000589373	374	0	0,001	322	0,3685	377	34	0,00109338	13	NA	0	Polar Biome	[BPLR] Boreal Polar Province (MRGID:21450)	[AO] Arctic Ocean (MRGID:1906)	0	summer	ascending	0.05	0	24	Atlantic Arctic
TARA_178_SRF	TARA_B110000208	TARA_178	SRF	polar	0,22	3	2013-07-15T02:11:00	77,1604	73,2057	5	[AO] Arctic Ocean (MRGID:1906)	1,325833	348,196667	0,119264	0,023975	34,142392	3,0358	2,15788	0,00305	0	27,333308	0,047034	174,469782	NA	0,244154	0,0034	0,003428314	16	0	0,008333	310	0,278	NA	25	0,001328503	28	-0,040917	0	Polar Biome	[BPLR] Boreal Polar Province (MRGID:21450)	[AO] Arctic Ocean (MRGID:1906)	0	summer	ascending	0.43	0	24	Kara-Laptev
TARA_180_SRF	TARA_B110000503	TARA_180	SRF	polar	0,22	3	2013-07-18T02:04:00	74,8023	76,1478	5	[AO] Arctic Ocean (MRGID:1906)	2,507887	357,164917	0,547446	0,085767	22,980169	NA	19,191431	0,003333	0,006183	18,339325	0,238302	63,66473	NA	11,775524	0,005267	0,003474399	11	0	0,014667	34	0,247333	NA	5	0,001387656	23	0,010402	3,777778	Polar Biome	[BPLR] Boreal Polar Province (MRGID:21450)	[AO] Arctic Ocean (MRGID:1906)	0	summer	ascending	0.75	0	24	Kara-Laptev
TARA_188_DCM	TARA_B110000240	TARA_188	DCM	polar	0,22	3	2013-08-15T07:54:00	78,3555	91,6084	17	[AO] Arctic Ocean (MRGID:1906)	-1,647244	373,061	1,375654	1,7308	33,436706	2,8604	2,982844	0	0,1738	26,906337	0,307592	13,783597	NA	0,851791	0,0164	0,002257904	27	0	0,124	27	1,227	NA	20	0,001304139	14	-0,072783	0	Polar Biome	[BPLR] Boreal Polar Province (MRGID:21450)	[AO] Arctic Ocean (MRGID:1906)	4.651.916.606	summer	ascending	0.62	0	24	Kara-Laptev
TARA_188_SRF	TARA_B110000238	TARA_188	SRF	polar	0,22	3	2013-08-15T00:30:00	78,2518	91,8557	5	[AO] Arctic Ocean (MRGID:1906)	-1,649738	388,303875	1,417326	1,68195	32,950844	2,8604	2,853854	0	0,2274	26,511331	0,216027	82,927971	NA	0,465648	0,0316	0,002257904	27	0	0,074	27	0,513	NA	20	0,001304139	14	-0,072783	0	Polar Biome	[BPLR] Boreal Polar Province (MRGID:21450)	[AO] Arctic Ocean (MRGID:1906)	4.651.916.606	summer	ascending	0.62	0	24	Kara-Laptev
TARA_189_DCM	TARA_B110000261	TARA_189	DCM	polar	0,22	3	2013-08-27T11:40:00	77,9668	116,6556	20	[AO] Arctic Ocean (MRGID:1906)	-0,607125	371,05845	0,892787	NA	32,726735	0,68124	4,162668	NA	NA	26,29815	NA	5,979815	NA	NA	NA	0,000620584	499	0	NA	618	NA	NA	5	0,001270051	13	NA	0	Polar Biome	[BPLR] Boreal Polar Province (MRGID:21450)	[AO] Arctic Ocean (MRGID:1906)	0	summer	descending	0.59	120	24	Kara-Laptev
TARA_189_MES	TARA_B110000263	TARA_189	MES	polar	0,22	3	2013-08-28T00:47:00	78,0391	116,4105	299	[AO] Arctic Ocean (MRGID:1906)	1,59404	293,889	0	NA	34,92558	3,8218	2,592579	NA	NA	27,94409	NA	0,000272	NA	NA	NA	0,000620584	499	0	NA	844	NA	NA	4	0,001270051	16	NA	0	Polar Biome	[BPLR] Boreal Polar Province (MRGID:21450)	[AO] Arctic Ocean (MRGID:1906)	0	summer	descending	0.49	120	24	Kara-Laptev
TARA_189_SRF	TARA_B110000259	TARA_189	SRF	polar	0,22	3	2013-08-27T01:53:00	77,9028	117,1545	5	[AO] Arctic Ocean (MRGID:1906)	0,10149	363,6485	0,815481	NA	28,82053	NA	5,496034	NA	NA	23,11621	NA	36,980174	NA	NA	NA	0,000620584	150	0	NA	1010	NA	NA	6	0,001270051	13	NA	0	Polar Biome	[BPLR] Boreal Polar Province (MRGID:21450)	[AO] Arctic Ocean (MRGID:1906)	0	summer	descending	0.59	120	24	Kara-Laptev
TARA_191_SRF	TARA_B110000285	TARA_191	SRF	polar	0,22	3	2013-09-02T22:37:00	71,5955	160,9383	5	[AO] Arctic Ocean (MRGID:1906)	1,48885	340,44375	0,431723	0,05735	28,41685	NA	6,44771	0,0039	0,0083	22,7306	1,195806	4,612347	NA	19,646147	0,00085	0,000260443	NA	0	0,07525	NA	1,06325	NA	NA	0,001360622	NA	-0,089788	2,777778	Polar Biome	[BPLR] Boreal Polar Province (MRGID:21450)	[AO] Arctic Ocean (MRGID:1906)	0	summer	descending	0.09	0	15,75	Pacific Arctic
TARA_193_SRF	TARA_B110000977	TARA_193	SRF	polar	0,22	3	2013-09-08T02:45:00	71,0704	174,9916	5	[AO] Arctic Ocean (MRGID:1906)	2,4534	339,4475	0,58652	0,1744	29,0291	2,0072	2,524221	0,0072	0,002	23,1614	1,614977	74,279057	0	30,149509	0,0031	0,006029853	17	0	0,125	35	6,2695	30	25	0,000702537	27	NA	0	Polar Biome	[BPLR] Boreal Polar Province (MRGID:21450)	[AO] Arctic Ocean (MRGID:1906)	0	summer	ascending	0.1	0	14,69	Pacific Arctic
TARA_194_DCM	TARA_B110000967	TARA_194	DCM	polar	0,22	3	2013-09-12T03:59:00	73,3275	-168,8142	35	[AO] Arctic Ocean (MRGID:1906)	-0,987833	396,848083	0,544297	0,2799	31,56495	1,8125	3,843304	0	0,0212	25,370225	0,866194	4,803126	0	5,566842	0,0017	0,002943427	14	0	0,441	81	1,9045	39	10	0,000713809	25	NA	0	Polar Biome	[BPLR] Boreal Polar Province (MRGID:21450)	[AO] Arctic Ocean (MRGID:1906)	0	summer	ascending	0.48	0	14,55	Pacific Arctic
TARA_194_SRF	TARA_B110000971	TARA_194	SRF	polar	0,22	3	2013-09-11T20:00:00	73,3833	-168,1333	5	[AO] Arctic Ocean (MRGID:1906)	-0,585333	368,662625	0,404899	0,0658	27,442	2,2379	2,417638	0,0037	0	22,016175	0,361653	71,887758	0	1,424261	0,0032	0,002943427	33	0	0,126	74	0,2285	61	4	0,000713809	26	NA	0	Polar Biome	[BPLR] Boreal Polar Province (MRGID:21450)	[AO] Arctic Ocean (MRGID:1906)	0	summer	ascending	0.37	0	14,55	Pacific Arctic
TARA_196_SRF	TARA_B110000305	TARA_196	SRF	polar	0,22	3	2013-09-14T17:30:00	71,8895	-154,9101	5	[AO] Arctic Ocean (MRGID:1906)	2,5694	336,04075	0,485962	0,22775	28,60925	1,3129	4,533623	0,00885	0,00425	22,8182	0,430504	30,661175	1,604622	2,822912	0,02025	0,0284539	14	0	0,0865	173	0,4235	43	21	0,000241071	27	NA	0	Polar Biome	[BPLR] Boreal Polar Province (MRGID:21450)	[AO] Arctic Ocean (MRGID:1906)	0	summer	ascending	0.7	0	13,84	Pacific Arctic
TARA_201_DCM	TARA_B110000908	TARA_201	DCM	polar	0,22	3	2013-09-30T22:33:00	74,3386	-85,6208	36	[AO] Arctic Ocean (MRGID:1906)	-0,409335	343,877833	0,879487	0,5729	31,947283	NA	3,403455	0	0,0445	25,654808	0,6443	0,546445	5,355932	4,087196	0	0,000747411	150	0	0,025	146	2,133	42	8	0,000958759	13	NA	0	Polar Biome	[BPLR] Boreal Polar Province (MRGID:21450)	[AO] Arctic Ocean (MRGID:1906)	0.652313606	autumn	descending	0.2	0	11,35	Arctic Archipelago
TARA_201_MES	TARA_B110000914	TARA_201	MES	polar	0,22	3	2013-09-29T16:37:00	74,305	-85,6552	441	[AO] Arctic Ocean (MRGID:1906)	0,994025	233,314	0	0,0118	34,342505	NA	NA	0	0	27,51832	NA	0,000362	10,238791	NA	0	0,000747411	14	0	NA	520	NA	99	9	0,000958759	13	NA	0	Polar Biome	[BPLR] Boreal Polar Province (MRGID:21450)	[AO] Arctic Ocean (MRGID:1906)	0.512138506	autumn	descending	0.29	0	11,35	Arctic Archipelago
TARA_201_SRF	TARA_B110000902	TARA_201	SRF	polar	0,22	3	2013-09-30T15:02:00	74,2987	-85,7806	5	[AO] Arctic Ocean (MRGID:1906)	-1,32986	368,52475	0,79676	0,3843	30,70185	NA	3,00669	0,0088	0,071	24,678167	0,526245	20,479241	3,75923	2,062045	0,0038	0,000747411	20	0	0,0775	506	1,328	44	29	0,000958759	13	NA	0	Polar Biome	[BPLR] Boreal Polar Province (MRGID:21450)	[AO] Arctic Ocean (MRGID:1906)	0.326156803	autumn	descending	0.2	0	11,35	Arctic Archipelago
TARA_205_MES	TARA_B110000881	TARA_205	MES	polar	0,22	3	2013-10-08T18:24:00	72,4456	-71,8814	491	[AO] Arctic Ocean (MRGID:1906)	1,230869	227,316	0	NA	34,378169	0,50422	3,58539	NA	NA	27,531506	NA	0,000362	22,810319	NA	NA	0,018947516	243	0,113334	NA	481	NA	53	48	0,000596423	13	0,189964	0	Polar Biome	[BPLR] Boreal Polar Province (MRGID:21450)	[AO] Arctic Ocean (MRGID:1906)	0	autumn	ascending	0.14	18	9,77	Davis-Baffin
TARA_205_SRF	TARA_B110000879	TARA_205	SRF	polar	0,22	3	2013-10-08T12:15:00	72,4693	-71,892	5	[AO] Arctic Ocean (MRGID:1906)	-0,479225	353,1935	1,1319	0,8194	31,99537	NA	3,112706	0	0,08155	25,7008	0,560568	31,503042	3,880872	0,298067	0,00315	0,018947516	239	0,113334	0,0895	983	0,411	51	47	0,000596423	16	0,189964	0	Polar Biome	[BPLR] Boreal Polar Province (MRGID:21450)	[AO] Arctic Ocean (MRGID:1906)	0	autumn	ascending	0.14	18	9,77	Davis-Baffin
TARA_206_MES	TARA_B110000495	TARA_206	MES	polar	0,22	3	2013-10-12T18:02:00	70,9433	-53,5127	411	[AO] Arctic Ocean (MRGID:1906)	3,03554	230,0861	0	NA	34,50669	NA	3,097493	NA	NA	27,488995	NA	0,000362	13,409788	NA	NA	0,022793755	205	0	NA	472	NA	505	35	0,000494336	15	NA	0	Polar Biome	[BPLR] Boreal Polar Province (MRGID:21450)	[AO] Arctic Ocean (MRGID:1906)	0.251729518	autumn	ascending	0.56	0	9,49	Davis-Baffin
TARA_206_SRF	TARA_B110000483	TARA_206	SRF	polar	0,22	3	2013-10-12T11:09:00	70,9574	-53,5989	5	[AO] Arctic Ocean (MRGID:1906)	1,445315	328,54665	0,771475	0,1842	32,08329	NA	2,515363	0,0607	0,0084	25,673125	0,220883	25,803359	3,615087	1,04231	0,02145	0,022793755	231	0	0,128	249	1,24175	55	58	0,000494336	13	NA	0	Polar Biome	[BPLR] Boreal Polar Province (MRGID:21450)	[AO] Arctic Ocean (MRGID:1906)	0.251729518	autumn	ascending	0.56	0	9,49	Davis-Baffin
TARA_208_SRF	TARA_B110000858	TARA_208	SRF	polar	0,22	3	2013-10-20T10:34:00	69,1136	-51,5086	5	[AO] Arctic Ocean (MRGID:1906)	3,1965	303,326	0,39292	0,08585	32,99175	1,5239	2,6962	0,0221	0,01	26,265	0,312072	2,751917	1,791002	0,819597	0,0072	0,020453628	141	0	0,1665	316	1,916	342	112	0,000453137	13	-0,016382	0	Polar Biome	[BPLR] Boreal Polar Province (MRGID:21450)	[AO] Arctic Ocean (MRGID:1906)	0	autumn	descending	0.98	0	8,47	Davis-Baffin
TARA_209_MES	TARA_B110000467	TARA_209	MES	polar	0,22	3	2013-10-23T17:36:00	64,7	-52,996	351	[AO] Arctic Ocean (MRGID:1906)	4,20173	273,02835	0	0,0102	34,59923	0,89078	2,548801	0,0019	0,009	27,448865	NA	0,000362	10,622333	NA	0	0,029433576	17	0	NA	424	NA	426	89	0,000488831	14	-0,050291	5,666667	Polar Biome	[BPLR] Boreal Polar Province (MRGID:21450)	[AO] Arctic Ocean (MRGID:1906)	0	autumn	descending	0.81	0	8,85	Davis-Baffin
TARA_209_SRF	TARA_B110000459	TARA_209	SRF	polar	0,22	3	2013-10-23T10:25:00	64,7127	-53,0106	5	[AO] Arctic Ocean (MRGID:1906)	2,496125	323,901563	0,825917	NA	32,603119	3,0908	2,723684	NA	NA	26,011175	NA	6,417754	6,131005	NA	NA	0,029433576	17	0	NA	498	NA	498	94	0,000488831	15	-0,050291	5,666667	Polar Biome	[BPLR] Boreal Polar Province (MRGID:21450)	[AO] Arctic Ocean (MRGID:1906)	0	autumn	descending	0.81	0	8,85	Davis-Baffin
TARA_210_MES	TARA_B110000438	TARA_210	MES	polar	0,22	3	2013-10-27T16:30:00	61,5754	-55,9846	391	[AO] Arctic Ocean (MRGID:1906)	4,791395	271,8744	0	0,0023	34,939595	0,64044	2,284852	0,0011	0,0024	27,65512	0,851461	0,000362	16,017641	4,07817	0	0,035179306	274	0,078105	0,134	317	9,908	73	79	0,000208521	13	0,215913	0	Polar Biome	[BPLR] Boreal Polar Province (MRGID:21450)	[AO] Arctic Ocean (MRGID:1906)	0	autumn	descending	0.45	120	8,89	North Atlantic
TARA_210_SRF	TARA_B110000444	TARA_210	SRF	polar	0,22	3	2013-10-27T10:16:00	61,5427	-55,9869	5	[AO] Arctic Ocean (MRGID:1906)	5,295265	293,84675	0,613636	0,1275	34,212769	0,82664	2,274721	0,04545	0,0063	27,017281	0,511975	26,400442	8,286479	2,252584	0,00775	0,035179306	147	0,078105	0,31575	135	5,8035	95	82	0,000208521	14	0,215913	0	Polar Biome	[BPLR] Boreal Polar Province (MRGID:21450)	[AO] Arctic Ocean (MRGID:1906)	0	autumn	descending	0.45	120	8,89	North Atlantic
