## Supplementary Tables for "Ecogenomics of key prokaryotes in the arctic ocean": RoyoLlonch_2020_Table_S05.txt

TARAcode	station	depth	depthLayer	coassemblyCluster
TARA_20130525T0907Z_155_EVENT_PUMP_DCM_(40m)_SEQ-(100L)_W0.22-3_B110000008	155	40	DCM	C3
TARA_20130524T1315Z_155_Combined-EVENTS_CAST_MES_(751m)_SEQ-(100L)_W0.22-3_B110000014	155	751	MES	C8
TARA_20130524T0536Z_155_EVENT_PUMP_SRF_(5m)_SEQ-(100L)_W0.22-3_B110000002	155	5	SRF	C3
TARA_20130603T1527Z_158_EVENT_PUMP_DCM_(25m)_SEQ-(100L)_W0.22-3_B110001452	158	25	DCM	C7
TARA_20130604T0905Z_158_Combined-EVENTS_CAST_MES_(651m)_SEQ-(100L)_W0.22-3_B110001454	158	651	MES	C1
TARA_20130603T0731Z_158_EVENT_PUMP_SRF_(5m)_SEQ-(100L)_W0.22-3_B110001450	158	5	SRF	C7
TARA_20130610T0838Z_163_Combined-EVENTS_CAST_MES_(499m)_SEQ-(100L)_W0.22-3_B110000196	163	499	MES	C1
TARA_20130609T0739Z_163_EVENT_PUMP_SRF_(5m)_SEQ-(100L)_W0.22-3_B110001469	163	5	SRF	C4
TARA_20130701T1234Z_168_EVENT_PUMP_DCM_(40m)_SEQ-(100L)_W0.22-3_B110000046	168	40	DCM	C7
TARA_20130702T0424Z_168_Combined-EVENTS_CAST_MIX_(10-100m)_SEQ-(100L)_W0.22-3_B110000037	168	10-100	ZZZ	C6
TARA_20130701T0320Z_168_EVENT_PUMP_SRF_(5m)_SEQ-(100L)_W0.22-3_B110000027	168	5	SRF	C7
TARA_20130708T1100Z_173_EVENT_PUMP_DCM_(35m)_SEQ-(100L)_W0.22-3_B110000091	173	35	DCM	C4
TARA_20130708T0412Z_173_EVENT_PUMP_SRF_(5m)_SEQ-(100L)_W0.22-3_B110000089	173	5	SRF	C5
TARA_20130710T0358Z_175_EVENT_PUMP_SRF_(5m)_SEQ-(100L)_W0.22-3_B110000114	175	5	SRF	C5
TARA_20130710T1100Z_175_Combined-EVENTS_CAST_ZZZ_(199m)_SEQ-(100L)_W0.22-3_B110000116	175	199	ZZZ	C1
TARA_20130715T0211Z_178_EVENT_PUMP_SRF_(5m)_SEQ-(100L)_W0.22-3_B110000208	178	5	SRF	C5
TARA_20130718T0204Z_180_EVENT_PUMP_SRF_(5m)_SEQ-(100L)_W0.22-3_B110000503	180	5	SRF	c9
TARA_20130815T0754Z_188_EVENT_PUMP_DCM_(17m)_SEQ-(100L)_W0.22-3_B110000237	188	17	DCM	C4
TARA_20130815T0030Z_188_EVENT_PUMP_SRF_(5m)_SEQ-(100L)_W0.22-3_B110000238	188	5	SRF	C4
TARA_20130827T1140Z_189_EVENT_PUMP_DCM_(20m)_SEQ-(100L)_W0.22-3_B110000261	189	20	DCM	C5
TARA_20130828T0047Z_189_Combined-EVENTS_CAST_MES_(299m)_SEQ-(100L)_W0.22-3_B110000263	189	299	MES	C1
TARA_20130827T0153Z_189_EVENT_PUMP_SRF_(5m)_SEQ-(100L)_W0.22-3_B110000259	189	5	SRF	C5
TARA_20130902T2237Z_191_EVENT_PUMP_SRF_(5m)_SEQ-(100L)_W0.22-3_B110000285	191	5	SRF	C5
TARA_20130908T0245Z_193_EVENT_PUMP_SRF_(5m)_SEQ-(100L)_W0.22-3_B110000977	193	5	SRF	C6
TARA_20130912T0359Z_194_EVENT_PUMP_DCM_(35m)_SEQ-(100L)_W0.22-3_B110000967	194	35	DCM	C5
TARA_20130911T2000Z_194_EVENT_PUMP_SRF_(5m)_SEQ-(100L)_W0.22-3_B110000971	194	5	SRF	C6
TARA_20130914T1730Z_196_EVENT_PUMP_SRF_(5m)_SEQ-(100L)_W0.22-3_B110000305	196	5	SRF	C6
TARA_20130930T2233Z_201_Combined-EVENTS_CAST_DCM_(36m)_SEQ-(100L)_W0.22-3_B110000908	201	36	DCM	C4
TARA_20130929T1637Z_201_Combined-EVENTS_CAST_MES_(441m)_SEQ-(100L)_W0.22-3_B110000914	201	441	MES	C2
TARA_20130930T1502Z_201_EVENT_PUMP_SRF_(5m)_SEQ-(100L)_W0.22-3_B110000902	201	5	SRF	C5
TARA_20131008T1824Z_205_Combined-EVENTS_CAST_MES_(491m)_SEQ-(100L)_W0.22-3_B110000500	205	491	MES	C2
TARA_20131008T1215Z_205_EVENT_PUMP_SRF_(5m)_SEQ-(100L)_W0.22-3_B110000879	205	5	SRF	C5
TARA_20131012T1802Z_206_Combined-EVENTS_CAST_MES_(411m)_SEQ-(100L)_W0.22-3_B110000495	206	411	MES	C2
TARA_20131012T1109Z_206_EVENT_PUMP_SRF_(5m)_SEQ-(100L)_W0.22-3_B110000483	206	5	SRF	C6
TARA_20131020T1034Z_208_EVENT_PUMP_SRF_(5m)_SEQ-(100L)_W0.22-3_B110000858	208	5	SRF	C6
TARA_20131023T1736Z_209_Combined-EVENTS_CAST_MES_(351m)_SEQ-(100L)_W0.22-3_B110000467	209	351	MES	C2
TARA_20131023T1025Z_209_EVENT_PUMP_SRF_(5m)_SEQ-(100L)_W0.22-3_B110000459	209	5	SRF	C6
TARA_20131027T1630Z_210_Combined-EVENTS_CAST_MES_(391m)_SEQ-(100L)_W0.22-3_B110000438	210	391	MES	C1
TARA_20131027T1016Z_210_EVENT_PUMP_SRF_(5m)_SEQ-(100L)_W0.22-3_B110000444	210	5	SRF	C3
