## Supplementary Tables for "Ecogenomics of key prokaryotes in the arctic ocean": RoyoLlonch_2020_Table_S06.xlsx

### Sheet: arb-silva.de_align_resultlist_4
																		0.95 min identity					0.5 min identity
sequence_number	bin id	completeness	contamination	sequence_identifier	full_name	sequence_score	bp_score	cutoff_head	cutoff_tail	identity	quality	startpos	stoppos	ecolipos	bps	gene_bps	turn	lca_tax_embl	lca_tax_greengenes	lca_tax_ltp	lca_tax_rdp	lca_tax_slv	lca_tax_embl	lca_tax_greengenes	lca_tax_ltp	lca_tax_rdp	lca_tax_slv	checkm taxonomical classification based on marker genes
3	TOA-bin-1613	99.11	0.89	PNKGABCJ_01454	16S ribosomal RNA (partial)	0.937137	100	5	0	86.9264	93	1001	37799	2	1151	1151	none	Unclassified;	Unclassified;	Unclassified;	Unclassified;	Unclassified;	Bacteria;	k__Bacteria;p__Proteobacteria;c__Deltaproteobacteria;o__Bdellovibrionales;f__Bdellovibrionaceae;g__Bdellovibrio;	Unclassified;	Bacteria;"Proteobacteria";Deltaproteobacteria;Bdellovibrionales;Bdellovibrionaceae;Bdellovibrio;	Bacteria;Proteobacteria;Deltaproteobacteria;Bdellovibrionales;Bdellovibrionaceae;Bdellovibrio;	k__Bacteria;p__Proteobacteria
21	TOA-bin-3475	98.58	1.36	BBMCHOAF_02921	16S ribosomal RNA (partial)	0.984587	109	4	0	91.4013	98	1002	40782	3	1264	1264	none	Unclassified;	Unclassified;	Unclassified;	Unclassified;	Unclassified;	Unclassified;	k__Bacteria;p__Verrucomicrobia;c__Opitutae;o__Puniceicoccales;f__Puniceicoccaceae;g__MB11C04;	Unclassified;	Bacteria;"Verrucomicrobia";Opitutae;Puniceicoccales;Puniceicoccaceae;Puniceicoccus;	Bacteria;Verrucomicrobia;Verrucomicrobiae;Opitutales;Puniceicoccaceae;MB11C04 marine group;	k__Bacteria;p__Verrucomicrobia;c__Verrucomicrobiae;o__Verrucomicrobiales;f__Verrucomicrobiaceae
1	TOA-bin-1491	97.13	6.81	AICNDLLE_00868	16S ribosomal RNA (partial)	0.948763	115	0	0	88.9412	94	922	26990	1	868	865	none	Unclassified;	Unclassified;	Unclassified;	Unclassified;	Unclassified;	Unclassified;	k__Bacteria;p__Bacteroidetes;c__Flavobacteriia;o__Flavobacteriales;f__Flavobacteriaceae;g__Flavobacterium;	Unclassified;	Bacteria;"Bacteroidetes";Flavobacteriia;"Flavobacteriales";Flavobacteriaceae;unclassified_Flavobacteriaceae;	Bacteria;Bacteroidetes;Bacteroidia;Flavobacteriales;Flavobacteriaceae;	k__Bacteria;p__Bacteroidetes;c__Flavobacteriia;o__Flavobacteriales
20	TOA-bin-3336	97.09	1.46	FOJFKEDH_00705	16S ribosomal RNA (partial)	0.964309	99	0	0	92.91	96	1006	34453	7	1038	1038	none	Archaea;	k__Archaea;p__Crenarchaeota;c__MBGA;	Unclassified;	Archaea;"Thaumarchaeota";Nitrososphaerales;Nitrososphaeraceae;Nitrososphaera;	Archaea;Thaumarchaeota;Marine Benthic Group A;	Archaea;	k__Archaea;p__Crenarchaeota;c__MBGA;	Unclassified;	Archaea;"Thaumarchaeota";Nitrososphaerales;Nitrososphaeraceae;Nitrososphaera;	Archaea;Thaumarchaeota;Marine Benthic Group A;	k__Archaea
16	TOA-bin-2967	96.65	0.27	DCIFOAPE_00300	16S ribosomal RNA (partial)	0.985872	109	0	0	91.7708	98	921	31145	1	958	954	none	Unclassified;	Unclassified;	Unclassified;	Unclassified;	Unclassified;	Bacteria;environmental samples;	k__Bacteria;p__Bacteroidetes;c__Flavobacteriia;o__Flavobacteriales;f__Flavobacteriaceae;g__Sediminicola;	Unclassified;	Bacteria;"Bacteroidetes";Flavobacteriia;"Flavobacteriales";Flavobacteriaceae;	Bacteria;Bacteroidetes;Bacteroidia;Flavobacteriales;Flavobacteriaceae;NS3a marine group;	k__Bacteria;p__Bacteroidetes;c__Flavobacteriia;o__Flavobacteriales
5	TOA-bin-1718	96.59	9.66	OOIOOEFC_00764	16S ribosomal RNA (partial)	0.988245	98	4	0	87.6072	98	1002	34465	3	1045	1045	none	Bacteria;	k__Bacteria;p__Planctomycetes;c__Phycisphaerae;o__Phycisphaerales;	Unclassified;	Bacteria;"Planctomycetes";Phycisphaerae;Phycisphaerales;Phycisphaeraceae;Phycisphaera;	Bacteria;Planctomycetes;Phycisphaerae;Phycisphaerales;Phycisphaeraceae;JL-ETNP-F27;	Bacteria;	k__Bacteria;p__Planctomycetes;c__Phycisphaerae;o__Phycisphaerales;	Unclassified;	Bacteria;"Planctomycetes";Phycisphaerae;Phycisphaerales;Phycisphaeraceae;Phycisphaera;	Bacteria;Planctomycetes;Phycisphaerae;Phycisphaerales;Phycisphaeraceae;JL-ETNP-F27;	k__Bacteria;p__Planctomycetes;c__Planctomycetia;o__Planctomycetales;f__Planctomycetaceae
17	TOA-bin-3091	95.60	2.75	PPPDMPLB_00818	16S ribosomal RNA	0.843396	117	4	12	84.7619	84	1002	43281	3	1513	1513	none	Unclassified;	Unclassified;	Unclassified;	Unclassified;	Unclassified;	Unclassified;	k__Bacteria;p__Proteobacteria;c__Alphaproteobacteria;o__Rhodobacterales;f__Rhodobacteraceae;	Unclassified;	Bacteria;"Proteobacteria";Alphaproteobacteria;Rhodobacterales;Rhodobacteraceae;Amylibacter;	Bacteria;Proteobacteria;Alphaproteobacteria;Rhodobacterales;Rhodobacteraceae;Amylibacter;	k__Bacteria
10	TOA-bin-2240	94.75	2.53	FLJAOOOE_01157	16S ribosomal RNA	0.928831	121	1	11	87.9217	92	1005	43280	6	1470	1470	none	unclassified sequences;metagenomes;ecological metagenomes;	Unclassified;	Unclassified;	Unclassified;	Archaea;Euryarchaeota;Halobacteria;Halobacteriales;Halomicrobiaceae;uncultured;	Unclassified;	k__Archaea;p__Euryarchaeota;c__Halobacteria;o__Halobacteriales;f__Halobacteriaceae;	Archaea;Euryarchaeota;Halobacteria;Halobacteriales;Halobacteriaceae;Halorientalis;	Archaea;"Euryarchaeota";Halobacteria;Halobacteriales;Halobacteriaceae;	Archaea;Euryarchaeota;Halobacteria;Halobacteriales;Halomicrobiaceae;	k__Archaea;p__Euryarchaeota
18	TOA-bin-3202	94.15	5.21	EICHEGMC_01016	16S ribosomal RNA (partial)	0.938474	106	3	0	89.2815	93	1003	40734	4	1227	1227	none	Unclassified;	Unclassified;	Unclassified;	Unclassified;	Unclassified;	Unclassified;	k__Bacteria;p__Proteobacteria;c__Alphaproteobacteria;o__Rickettsiales;	Unclassified;	Bacteria;"Proteobacteria";Alphaproteobacteria;	Bacteria;Proteobacteria;Alphaproteobacteria;	k__Bacteria;p__Proteobacteria;c__Alphaproteobacteria;o__Rickettsiales
8	TOA-bin-2051	93.30	4.95	HEKDLPIE_00527	16S ribosomal RNA (partial)	0.947132	115	3	0	85.7888	94	1003	27152	4	857	857	none	Unclassified;	Unclassified;	Unclassified;	Unclassified;	Unclassified;	Unclassified;	k__Bacteria;p__Chloroflexi;c__TK17;o__mle1-48;	Unclassified;	Bacteria;	Bacteria;Chloroflexi;	k__Bacteria;p__Chloroflexi;c__Dehalococcoidetes
14	TOA-bin-2720	93.27	0.43	GFEELBGK_00806	16S ribosomal RNA (partial)	0.963227	108	3	0	90.89	96	1003	32397	4	926	926	none	Unclassified;	Unclassified;	Unclassified;	Unclassified;	Unclassified;	Bacteria;	k__Bacteria;p__Proteobacteria;c__Alphaproteobacteria;	Unclassified;	Bacteria;"Proteobacteria";Alphaproteobacteria;	Bacteria;Proteobacteria;Alphaproteobacteria;	k__Bacteria;p__Proteobacteria;c__Alphaproteobacteria;o__Rhizobiales
6	TOA-bin-1763	92.24	3.73	MECIGGOL_01744	16S ribosomal RNA (partial)	0.989579	113	4	0	95.2174	98	1002	31160	3	991	991	none	Unclassified;	Unclassified;	Unclassified;	Unclassified;	Unclassified;	Bacteria;	k__Bacteria;p__Gemmatimonadetes;c__Gemm-2;	Unclassified;	Bacteria;unclassified_Bacteria;	Bacteria;Gemmatimonadetes;BD2-11 terrestrial group;	k__Bacteria
26	TOA-bin-86	91.93	1.69	PNMMICDB_00560	16S ribosomal RNA	0.989811	113	4	0	91.5119	98	1002	43233	3	1524	1524	none	Unclassified;	Unclassified;	Unclassified;	Unclassified;	Unclassified;	Bacteria;environmental samples;	k__Bacteria;p__Verrucomicrobia;c__Opitutae;o__Puniceicoccales;f__Puniceicoccaceae;g__Coraliomargarita;	Unclassified;	Bacteria;"Verrucomicrobia";Opitutae;Puniceicoccales;Puniceicoccaceae;Coraliomargarita;	Bacteria;Verrucomicrobia;Verrucomicrobiae;Opitutales;Puniceicoccaceae;Lentimonas;	k__Bacteria;p__Verrucomicrobia;c__Opitutae;o__Opitutales
15	TOA-bin-2794	91.69	5.60	EEKHEEDP_02334	16S ribosomal RNA (partial)	0.980525	108	4	0	87.4112	98	1002	32400	3	1008	1008	none	Unclassified;	Unclassified;	Unclassified;	Unclassified;	Unclassified;	Unclassified;	k__Bacteria;p__Verrucomicrobia;c__[Pedosphaerae];	Unclassified;	Bacteria;"Verrucomicrobia";Subdivision3;Subdivision3_genera_incertae_sedis;	Bacteria;Verrucomicrobia;Verrucomicrobiae;Pedosphaerales;Pedosphaeraceae;	k__Bacteria;p__Verrucomicrobia;c__Verrucomicrobiae;o__Verrucomicrobiales
2	TOA-bin-1525	90.36	6.58	CKFEBHMC_00333	16S ribosomal RNA (partial)	0.956097	106	4	0	85.8117	95	1002	26806	3	822	822	none	unclassified sequences;metagenomes;ecological metagenomes;	Unclassified;	Unclassified;	Unclassified;	Bacteria;Chloroflexi;N9D0;	Unclassified;	k__Bacteria;p__Chloroflexi;c__TK17;o__mle1-48;	Unclassified;	Bacteria;	Bacteria;Chloroflexi;	k__Bacteria;p__Chloroflexi;c__Dehalococcoidetes
19	TOA-bin-3310	90.25	6.16	EEGBKEOE_00601	16S ribosomal RNA (partial)	0.975034	104	4	0	95.4496	97	1002	32527	3	966	966	none	Bacteria;	k__Bacteria;p__Proteobacteria;c__Alphaproteobacteria;o__Rhodobacterales;f__Rhodobacteraceae;g__Rhodobacter;	Bacteria;Proteobacteria;Alphaproteobacteria;Rhodobacterales;Rhodobacteraceae;Pseudorhodobacter;	Bacteria;"Proteobacteria";Alphaproteobacteria;Rhodobacterales;Rhodobacteraceae;	Bacteria;Proteobacteria;Alphaproteobacteria;Rhodobacterales;Rhodobacteraceae;Pseudorhodobacter;	Bacteria;	k__Bacteria;p__Proteobacteria;c__Alphaproteobacteria;o__Rhodobacterales;f__Rhodobacteraceae;g__Rhodobacter;	Bacteria;Proteobacteria;Alphaproteobacteria;Rhodobacterales;Rhodobacteraceae;Pseudorhodobacter;	Bacteria;"Proteobacteria";Alphaproteobacteria;Rhodobacterales;Rhodobacteraceae;	Bacteria;Proteobacteria;Alphaproteobacteria;Rhodobacterales;Rhodobacteraceae;Pseudorhodobacter;	k__Bacteria;p__Proteobacteria;c__Alphaproteobacteria;o__Rhodobacterales;f__Rhodobacteraceae;g__Rhodobacter
9	TOA-bin-2238	89.72	2.22	PBCLODNA_02797	16S ribosomal RNA	0.939434	116	4	0	88.2197	93	1002	42557	3	1426	1426	none	Unclassified;	Unclassified;	Unclassified;	Unclassified;	Unclassified;	Bacteria;	k__Bacteria;p__Planctomycetes;c__Planctomycetia;o__Planctomycetales;f__Planctomycetaceae;g__Planctomyces;	Unclassified;	Bacteria;"Planctomycetes";Planctomycetia;Planctomycetales;Planctomycetaceae;Gimesia;	Bacteria;Planctomycetes;Planctomycetacia;Planctomycetales;uncultured;	k__Bacteria;p__Planctomycetes;c__Planctomycetia;o__Planctomycetales;f__Planctomycetaceae;g__Planctomyces
27	TOA-bin-888	86.94	1.63	BDDPNANP_01403	16S ribosomal RNA	0.944328	117	5	12	94.2257	94	1001	43281	2	1510	1510	none	Unclassified;	Unclassified;	Unclassified;	Unclassified;	Unclassified;	Unclassified;	k__Bacteria;p__Proteobacteria;c__Epsilonproteobacteria;o__Campylobacterales;f__Campylobacteraceae;g__Arcobacter;	Unclassified;	Bacteria;"Proteobacteria";Epsilonproteobacteria;Campylobacterales;Campylobacteraceae;Arcobacter;	Bacteria;Epsilonbacteraeota;Campylobacteria;Campylobacterales;Arcobacteraceae;Arcobacter;	k__Bacteria;p__Proteobacteria;c__Epsilonproteobacteria;o__Campylobacterales
25	TOA-bin-822	81.82	7.60	OGJCJCKK_00744	16S ribosomal RNA (partial)	0.957408	111	4	0	87.3016	95	1002	26852	3	878	878	none	Bacteria;environmental samples;	Unclassified;	Unclassified;	Unclassified;	Bacteria;PAUC34f;	Bacteria;environmental samples;	k__Bacteria;p__PAUC34f;	Unclassified;	Bacteria;unclassified_Bacteria;	Bacteria;PAUC34f;	k__Bacteria
23	TOA-bin-742	72.27	4.05	GPNAOBHO_00329	16S ribosomal RNA (partial)	0.97504	113	5	0	88.0412	97	1001	25497	2	839	839	none	Unclassified;	Unclassified;	Unclassified;	Unclassified;	Unclassified;	Bacteria;environmental samples;	k__Bacteria;p__Gemmatimonadetes;c__Gemm-2;	Unclassified;	Bacteria;unclassified_Bacteria;	Bacteria;Gemmatimonadetes;BD2-11 terrestrial group;	k__Bacteria
22	TOA-bin-722	67.19	6.08	GKIIBOGN_00453	16S ribosomal RNA (partial)	0.963339	113	5	0	83.53	96	1001	28476	2	947	947	none	Bacteria;environmental samples;	Unclassified;	Unclassified;	Unclassified;	Bacteria;Verrucomicrobia;Verrucomicrobiae;Opitutales;Puniceicoccaceae;Pelagicoccus;	Bacteria;	k__Bacteria;p__Verrucomicrobia;c__Opitutae;o__[Pelagicoccales];f__[Pelagicoccaceae];g__Pelagicoccus;	Bacteria;Verrucomicrobia;Opitutae;Puniceicoccales;Puniceicoccaceae;Pelagicoccus;	Bacteria;"Verrucomicrobia";Opitutae;Puniceicoccales;Puniceicoccaceae;Pelagicoccus;	Bacteria;Verrucomicrobia;Verrucomicrobiae;Opitutales;Puniceicoccaceae;Pelagicoccus;	k__Bacteria;p__Verrucomicrobia;c__Opitutae;o__Opitutales
4	TOA-bin-1628	62.84	1.72	NPDOMNJD_00613	16S ribosomal RNA (partial)	0.992365	102	4	0	99.0342	99	1002	37469	3	1141	1141	none	Bacteria;	k__Bacteria;p__Proteobacteria;c__Gammaproteobacteria;o__Oceanospirillales;f__Halomonadaceae;g__Candidatus Portiera;	Unclassified;	Bacteria;"Proteobacteria";Gammaproteobacteria;unclassified_Gammaproteobacteria;	Bacteria;Proteobacteria;Gammaproteobacteria;SAR86 clade;	Bacteria;	k__Bacteria;p__Proteobacteria;c__Gammaproteobacteria;o__Oceanospirillales;f__Halomonadaceae;g__Candidatus Portiera;	Unclassified;	Bacteria;"Proteobacteria";Gammaproteobacteria;unclassified_Gammaproteobacteria;	Bacteria;Proteobacteria;Gammaproteobacteria;SAR86 clade;	k__Bacteria;p__Proteobacteria;c__Gammaproteobacteria
7	TOA-bin-2044	61.40	3.51	AIKAAHBG_00388	16S ribosomal RNA (partial)	0.986482	109	3	0	97.13	98	1003	31186	4	980	980	none	Bacteria;	k__Bacteria;p__Proteobacteria;c__Betaproteobacteria;o__Methylophilales;f__Methylophilaceae;	Unclassified;	Bacteria;"Proteobacteria";Betaproteobacteria;Methylophilales;Methylophilaceae;Methylotenera;	Bacteria;Proteobacteria;Gammaproteobacteria;Betaproteobacteriales;Methylophilaceae;OM43 clade;	Bacteria;	k__Bacteria;p__Proteobacteria;c__Betaproteobacteria;o__Methylophilales;f__Methylophilaceae;	Unclassified;	Bacteria;"Proteobacteria";Betaproteobacteria;Methylophilales;Methylophilaceae;Methylotenera;	Bacteria;Proteobacteria;Gammaproteobacteria;Betaproteobacteriales;Methylophilaceae;OM43 clade;	k__Bacteria;p__Proteobacteria;c__Betaproteobacteria;o__Methylophilales
12	TOA-bin-2512	60.87	6.43	JGNPAJKP_00433	16S ribosomal RNA (partial)	0.997044	111	5	0	97.4737	99	1001	31163	2	954	954	none	Bacteria;	k__Bacteria;p__Actinobacteria;c__Actinobacteria;o__Actinomycetales;f__Microbacteriaceae;g__Candidatus Aquiluna;s__rubra;	Unclassified;	Bacteria;"Actinobacteria";Actinobacteria;Actinobacteridae;Actinomycetales;Micrococcineae;Microbacteriaceae;	Bacteria;Actinobacteria;Actinobacteria;Micrococcales;Microbacteriaceae;Candidatus Aquiluna;	Bacteria;	k__Bacteria;p__Actinobacteria;c__Actinobacteria;o__Actinomycetales;f__Microbacteriaceae;g__Candidatus Aquiluna;s__rubra;	Unclassified;	Bacteria;"Actinobacteria";Actinobacteria;Actinobacteridae;Actinomycetales;Micrococcineae;Microbacteriaceae;	Bacteria;Actinobacteria;Actinobacteria;Micrococcales;Microbacteriaceae;Candidatus Aquiluna;	k__Bacteria;p__Actinobacteria;c__Actinobacteria;o__Actinomycetales;f__Microbactericeae
24	TOA-bin-784	56.38	0.00	IIEEFIJL_01511	16S ribosomal RNA (partial)	0.973838	106	4	0	87.0027	97	1002	26166	3	832	832	none	Unclassified;	Unclassified;	Unclassified;	Unclassified;	Unclassified;	Bacteria;	k__Bacteria;p__Planctomycetes;c__OM190;o__agg27;	Unclassified;	Bacteria;"Planctomycetes";Planctomycetia;	Bacteria;Planctomycetes;OM190;	k__Bacteria;p__Planctomycetes;c__Planctomycetia;o__Planctomycetales;f__Planctomycetaceae
11	TOA-bin-2447	54.16	2.38	MNGBLHMA_00410	16S ribosomal RNA (partial)	0.995261	113	5	0	96.5311	99	1001	27163	2	866	866	none	Unclassified;	k__Bacteria;p__Chloroflexi;c__SAR202;	Unclassified;	Bacteria;unclassified_Bacteria;	Bacteria;Chloroflexi;Dehalococcoidia;SAR202 clade;	Unclassified;	k__Bacteria;p__Chloroflexi;c__SAR202;	Unclassified;	Bacteria;	Bacteria;Chloroflexi;Dehalococcoidia;SAR202 clade;	k__Bacteria;p__Chloroflexi;c__Dehalococcoidetes
13	TOA-bin-2712	51.87	0.76	FJCIGGKM_00860	16S ribosomal RNA	0.987691	116	1	27	94.8298	98	1005	43163	6	1469	1469	none	Unclassified;	k__Archaea;p__Euryarchaeota;c__Thermoplasmata;o__E2;f__Marine group II;	Unclassified;	Archaea;"Euryarchaeota";Thermoplasmata;unclassified_Thermoplasmata;	Archaea;Euryarchaeota;Thermoplasmata;Marine Group II;	Unclassified;	k__Archaea;p__Euryarchaeota;c__Thermoplasmata;o__E2;f__Marine group II;	Unclassified;	Archaea;"Euryarchaeota";Thermoplasmata;unclassified_Thermoplasmata;	Archaea;Euryarchaeota;Thermoplasmata;Marine Group II;	k__Archaea;p__Euryarchaeota
1	TOA-bin-1314	92.72	3.89	MMAILIMG_02164	23S ribosomal RNA (partial)	0.361508	53	5	6	41.1652	36	1001	43275	2	1723	1723	none	Unclassified;	Unclassified;	Unclassified;	Unclassified;	Unclassified;	Unclassified;	Unclassified;	Unclassified;	Unclassified;	Unclassified;	k__Bacteria;p__Proteobacteria;c__Gammaproteobacteria
2	TOA-bin-1492	92.24	1.98	LGEALMLC_00665	23S ribosomal RNA	0.38923	58	603	615	45.2341	38	403	43884	1	2741	1542	none	Unclassified;	Unclassified;	Unclassified;	Unclassified;	Unclassified;	Unclassified;	Unclassified;	Unclassified;	Unclassified;	Unclassified;	k__Bacteria;p__Chloroflexi;c__Dehalococcoidetes
3	TOA-bin-1671	83.07	0.80	NHDNKFNO_01505	23S ribosomal RNA (partial)	0.357818	57	227	21	45.01	35	779	43136	1	1704	1484	reversed	Unclassified;	Unclassified;	Unclassified;	Unclassified;	Unclassified;	Unclassified;	Unclassified;	Unclassified;	Unclassified;	Unclassified;	k__Archaea;p__Euryarchaeota
4	TOA-bin-1718	96.59	9.66	OOIOOEFC_01127	23S ribosomal RNA (partial)	0.406852	55	0	333	36.9443	40	1011	43602	11	1909	1588	none	Unclassified;	Unclassified;	Unclassified;	Unclassified;	Unclassified;	Unclassified;	Unclassified;	Unclassified;	Unclassified;	Unclassified;	k__Bacteria;p__Planctomycetes;c__Planctomycetia;o__Planctomycetales;f__Planctomycetaceae
5	TOA-bin-1773	92.66	6.90	BIIAAHGP_02420	23S ribosomal RNA (partial)	0.461569	51	7	0	36.3304	46	999	43095	1	1955	1955	none	Unclassified;	Unclassified;	Unclassified;	Unclassified;	Unclassified;	Unclassified;	Unclassified;	Unclassified;	Unclassified;	Unclassified;	k__Bacteria;p__Bacteroidetes;c__Flavobacteriia;o__Flavobacteriales;f__Flavobacteriaceae
6	TOA-bin-2240	94.75	2.53	FLJAOOOE_01155	23S ribosomal RNA	0.39419	57	804	605	43.5039	39	202	43841	1	2904	1547	none	Unclassified;	Unclassified;	Unclassified;	Unclassified;	Unclassified;	Unclassified;	Unclassified;	Unclassified;	Unclassified;	Unclassified;	k__Archaea;p__Euryarchaeota
7	TOA-bin-3423	93.89	0.00	OCCMAJKF_01396	23S ribosomal RNA	0.454097	54	984	461	39.1825	45	22	43730	1	3022	1596	none	Unclassified;	Unclassified;	Unclassified;	Unclassified;	Unclassified;	Unclassified;	Unclassified;	Unclassified;	Unclassified;	Unclassified;	k__Bacteria;p__Chloroflexi;c__Dehalococcoidetes
8	TOA-bin-3533	96.96	8.24	OGBECONH_04678	23S ribosomal RNA (partial)	0.377322	54	30	58	41.6894	37	976	43313	1	1768	1713	none	Unclassified;	Unclassified;	Unclassified;	Unclassified;	Unclassified;	Unclassified;	Unclassified;	Unclassified;	Unclassified;	Unclassified;	k__Bacteria;p__Planctomycetes;c__Planctomycetia;o__Planctomycetales;f__Planctomycetaceae
9	TOA-bin-437	88.67	7.85	FNIBBDCP_01279	23S ribosomal RNA (partial)	0.382017	56	0	674	42.9124	38	1052	43943	32	2199	1537	reversed	Unclassified;	Unclassified;	Unclassified;	Unclassified;	Unclassified;	Unclassified;	Unclassified;	Unclassified;	Unclassified;	Unclassified;	k__Bacteria;p__Proteobacteria;c__Deltaproteobacteria
10	TOA-bin-658	62.19	9.73	CCMJMGFD_00306	23S ribosomal RNA	0.401681	55	98	1257	41.7686	40	908	44506	1	2862	1546	none	Unclassified;	Unclassified;	Unclassified;	Unclassified;	Unclassified;	Unclassified;	Unclassified;	Unclassified;	Unclassified;	Unclassified;	k__Archaea;p__Euryarchaeota
11	TOA-bin-728	96.04	0.20	PALBMCJM_00117	23S ribosomal RNA (partial)	0.433528	55	596	0	39.2962	43	410	43262	1	2210	1621	none	Unclassified;	Unclassified;	Unclassified;	Unclassified;	Unclassified;	Unclassified;	Unclassified;	Unclassified;	Unclassified;	Unclassified;	k__Bacteria;p__Chloroflexi;c__Dehalococcoidetes
12	TOA-bin-888	86.94	1.63	BDDPNANP_01405	23S ribosomal RNA (partial)	0.348063	56	691	48	42.7413	34	315	43289	1	2350	1658	none	Unclassified;	Unclassified;	Unclassified;	Unclassified;	Unclassified;	Unclassified;	Unclassified;	Unclassified;	Unclassified;	Unclassified;	k__Bacteria;p__Proteobacteria;c__Epsilonproteobacteria;o__Campylobacterales
